# A bipartite function of ESRRB can integrate signaling over time to balance self-renewal and differentiation

**DOI:** 10.1101/2022.09.20.508291

**Authors:** Teresa E. Knudsen, William Hamilton, Martin Proks, Maria Lykkegaard, Alexander V. Nielsen, Ala Trusina, Joshua M. Brickman

## Abstract

Cooperative DNA binding of transcription factors (TFs) integrates external stimuli and context across tissues and time. Naïve mouse embryonic stem cells are derived from early development and can sustain the pluripotent identity indefinitely. Here we ask whether TFs associated with pluripotency evolved to directly support this state, or if the state emerges from their combinatorial action. NANOG and ESRRB are key pluripotency factors that co-bind DNA. We find that when both factors are expressed, ESRRB supports pluripotency. However, when NANOG is not present, ESRRB supports a bistable culture of cells with an embryo-like primitive endoderm identity ancillary to pluripotency. The stoichiometry between NANOG and ESRRB quantitatively influences differentiation, and *in silico* modeling of bipartite TF activity suggests ESRRB safeguards plasticity in differentiation. Thus, the concerted activity of cooperative TFs can transform their effect to sustain intermediate cell identities and allow *ex vivo* expansion of highly stable stem cell models.
