## Supplementary Table 1 for "A bipartite function of ESRRB can integrate signaling over time to balance self-renewal and differentiation"

### Sheet: cluster1_UP
	names	scores	logfoldchanges	pvals	pvals_adj
0	Rplp0	10.4637	1.78777	1.26738e-25	1.67383e-21
1	Rpl26	9.6797	2.55084	3.67788e-22	2.42869e-18
2	Prdx6	8.59614	1.95211	8.24428e-18	3.62941e-14
3	Rps20	8.28197	0.877904	1.21154e-16	4.0002e-13
4	Mycn	7.933	2.51077	2.13923e-15	5.65055e-12
5	Eef1b2	7.42831	0.657016	1.09994e-13	1.81586e-10
6	Hsp90ab1	7.29825	0.523685	2.91544e-13	4.27824e-10
7	Ncl	7.23047	0.702224	4.8134e-13	6.35706e-10
8	Pclaf	7.13704	2.84402	9.53624e-13	1.14496e-09
9	Set	7.00148	0.998156	2.53273e-12	2.78748e-09
10	Ifitm1	6.95843	2.11264	3.44085e-12	3.30985e-09
11	Camk1d	6.95568	1.46777	3.50859e-12	3.30985e-09
12	Hdgf	6.9282	1.09137	4.26216e-12	3.75269e-09
13	Hnrnpab	6.69006	0.774549	2.23081e-11	1.73308e-08
14	Dctpp1	6.25132	1.14337	4.06995e-10	2.68759e-07
15	2010204K13Rik	6.23575	1.86195	4.49618e-10	2.79555e-07
16	Fkbp4	6.09653	0.95035	1.08398e-09	6.2244e-07
17	Rcc2	6.00127	1.13935	1.95782e-09	1.07737e-06
18	Pim2	5.98387	3.38952	2.17903e-09	1.15114e-06
19	Gstm1	5.88952	1.79334	3.87312e-09	1.89453e-06
20	Snrpn	5.86388	1.24969	4.52183e-09	2.13285e-06
21	Epcam	5.7906	1.9152	7.0135e-09	3.19404e-06
22	Ifitm3	5.63123	2.75923	1.78932e-08	7.62309e-06
23	Gm12346	5.6239	0.69053	1.86695e-08	7.70524e-06
24	Ldha	5.61108	0.704874	2.01072e-08	8.04716e-06
25	Utf1	5.59917	1.08366	2.15382e-08	8.36633e-06
26	Ywhaq	5.55978	1.92367	2.7011e-08	1.01924e-05
27	Cdk2ap1	5.54879	1.58081	2.87651e-08	1.03215e-05
28	Sod1	5.54788	0.729882	2.89161e-08	1.03215e-05
29	Bex1	5.49475	1.28982	3.91262e-08	1.35984e-05
30	Tuba1b	5.43155	0.592241	5.58664e-08	1.89186e-05
31	Dek	5.42056	1.32049	5.94128e-08	1.96166e-05
32	Col18a1	5.3656	1.92778	8.06793e-08	2.59886e-05
33	Clns1a	5.32439	1.2264	1.01295e-07	3.18524e-05
34	Hspa14	5.29416	1.328	1.19565e-07	3.67232e-05
35	Pabpc1	5.26485	0.692985	1.40305e-07	4.11779e-05
36	Ranbp1	5.25111	0.721165	1.51186e-07	4.26949e-05
37	Fkbp1a	5.23829	1.08202	1.62074e-07	4.45941e-05
38	mt-Rnr2	5.21539	1.05658	1.83433e-07	4.89331e-05
39	Hmgn1	5.21356	1.15784	1.85254e-07	4.89331e-05
40	Tspan4	5.20256	2.66155	1.96557e-07	5.09005e-05
41	Sms	5.14211	1.71627	2.71666e-07	6.76962e-05
42	Mif	5.12196	0.631494	3.02373e-07	7.37771e-05
43	Gm4617	5.1183	0.746624	3.08305e-07	7.37771e-05
44	Gart	5.11555	0.968849	3.12828e-07	7.37771e-05
45	Cbx1	5.09906	1.34873	3.41339e-07	7.84809e-05
46	Socs2	5.09723	2.29349	3.44657e-07	7.84809e-05
47	Slc25a1	5.08532	1.39519	3.66999e-07	8.21519e-05
48	Ruvbl2	5.05235	1.06474	4.36407e-07	9.60605e-05
49	Adk	5.02945	1.64184	4.91886e-07	0.000106497
50	Siva1	5.00655	1.27049	5.54135e-07	0.00011672
51	Dut	5.00564	1.07086	5.56777e-07	0.00011672
52	Nolc1	4.99648	0.957872	5.83871e-07	0.000120487
53	Macroh2a1	4.97907	1.63685	6.38891e-07	0.000129813
54	Ran	4.95068	0.676646	7.39546e-07	0.000144993
55	Supt16	4.94885	1.26295	7.4654e-07	0.000144993
56	Bex4	4.93877	1.65277	7.86158e-07	0.000150475
57	Chd4	4.91954	1.23082	8.67488e-07	0.00016367
58	Senp3	4.88015	1.29974	1.06004e-06	0.000193569
59	Sms-ps	4.88015	1.42251	1.06004e-06	0.000193569
60	Arhgap4	4.87832	1.29789	1.06993e-06	0.000193569
61	Hspa4	4.87191	0.687896	1.10525e-06	0.000194627
62	Nme1	4.85725	0.841162	1.19025e-06	0.000206837
63	Cdkn2aipnl	4.85451	1.32618	1.20687e-06	0.000207002
64	Jarid2	4.83619	1.17455	1.32353e-06	0.000224102
65	Tuba4a	4.81787	1.54464	1.451e-06	0.000241751
66	Gm12020	4.81604	1.05576	1.46438e-06	0.000241751
67	Rps24-ps3	4.80871	1.22457	1.51908e-06	0.000247686
68	Mybbp1a	4.78581	0.813681	1.70299e-06	0.000272219
69	Mtch1	4.76841	1.17565	1.85688e-06	0.000291951
70	Gm4204	4.75284	0.711363	2.00583e-06	0.000311659
71	Eif4g2	4.74459	0.954776	2.08926e-06	0.00031716
72	Rangap1	4.74001	1.11867	2.13705e-06	0.000320727
73	Ybx3	4.7336	0.848897	2.20571e-06	0.000327312
74	Gphn	4.68139	1.91716	2.84933e-06	0.000418123
75	Emc8	4.66582	1.21913	3.07387e-06	0.000436522
76	Ccne1	4.66582	1.16617	3.07387e-06	0.000436522
77	Eif5a	4.65025	0.642662	3.31533e-06	0.0004609
78	Srpk1	4.64567	1.16572	3.38974e-06	0.000466336
79	Syce2	4.63193	1.44518	3.6227e-06	0.000493248
80	Cct7	4.6017	0.594818	4.19046e-06	0.000564729
81	Slc38a2	4.5669	1.27806	4.94992e-06	0.000656597
82	Pdzd4	4.56598	1.42451	4.97158e-06	0.000656597
83	Gm49776	4.56324	0.840259	5.03713e-06	0.000658667
84	Laptm4b	4.53484	1.50254	5.76468e-06	0.000739167
85	Srm	4.52293	0.917969	6.09883e-06	0.000774492
86	Gm9531	4.51561	1.08132	6.31358e-06	0.000793466
87	Mif-ps4	4.51377	0.600695	6.36839e-06	0.000793466
88	Apela	4.49271	1.85865	7.03233e-06	0.000859962
89	9130401M01Rik	4.4753	1.52937	7.63024e-06	0.00092005
90	Usp28	4.47439	1.34518	7.66302e-06	0.00092005
91	Gm9800	4.46065	0.771697	8.17116e-06	0.00096354
92	Heatr1	4.46065	1.16742	8.17116e-06	0.00096354
93	Carm1	4.43867	1.1055	9.05177e-06	0.00103954
94	Rrp9	4.42951	1.16225	9.44485e-06	0.00107533
95	Nsun2	4.39928	1.05644	1.0861e-05	0.0012156
96	G6pdx	4.3947	1.48729	1.10925e-05	0.00123108
97	Igf2bp1	4.38005	0.933691	1.18654e-05	0.00128448
98	Sae1	4.36264	0.958406	1.285e-05	0.00136863
99	Hmgb2	4.35348	0.968738	1.33991e-05	0.00141034
100	Dppa3	4.34707	3.32311	1.37967e-05	0.00143474
101	Cyb5b	4.33791	1.22215	1.43842e-05	0.00146132
102	Nudt19	4.29212	1.50021	1.76979e-05	0.00178424
103	Fubp1	4.28479	1.06094	1.82913e-05	0.0018301
104	Pim3	4.27746	1.4042	1.89037e-05	0.00187715
105	Pml	4.27196	1.16503	1.93758e-05	0.00190967
106	Ctbp2	4.24723	1.16076	2.16425e-05	0.00211728
107	Rpl13	4.23991	0.932258	2.23612e-05	0.00217151
108	Ptma	4.23258	0.687388	2.31026e-05	0.00222713
109	Gtf2h5	4.228	1.20558	2.35778e-05	0.00225646
110	Knop1	4.21518	1.11065	2.49583e-05	0.0023714
111	Pa2g4	4.19503	0.799222	2.72841e-05	0.00257386
112	Gm11645	4.19136	1.04826	2.77285e-05	0.00259723
113	Gm49325	4.18587	1.40159	2.8408e-05	0.00264215
114	Trim27	4.17945	1.01568	2.92209e-05	0.00266152
115	Rrm1	4.17488	1.11627	2.9815e-05	0.00267868
116	Mbd3	4.17304	0.995647	3.00558e-05	0.00268207
117	Dhcr24	4.17121	1.32584	3.02985e-05	0.00268558
118	AU020206	4.16572	1.7319	3.10377e-05	0.00273277
119	Txn-ps1	4.16022	0.990367	3.17941e-05	0.00276253
120	Tnpo2	4.13366	1.3213	3.57035e-05	0.00305432
121	Rbpms2	4.12908	1.01169	3.64221e-05	0.00308351
122	Hspd1	4.1245	0.742007	3.71544e-05	0.00312547
123	Nup50	4.12267	1.05336	3.74512e-05	0.0031305
124	Pbdc1	4.11809	1.02019	3.82031e-05	0.00317326
125	Npm1	4.11625	0.558478	3.85079e-05	0.00317859
126	Tcof1	4.10893	0.963243	3.97502e-05	0.00326075
127	Snrpb2	4.08511	1.0985	4.40555e-05	0.00356957
128	Utp14a	4.07779	1.01825	4.54668e-05	0.00361735
129	Gar1	4.0732	1.43402	4.63705e-05	0.00366716
130	Ak6	4.06313	1.20171	4.84191e-05	0.00376159
131	Ppan	4.0613	1.04573	4.88007e-05	0.00376907
132	Eif1ax	4.05397	0.990534	5.03556e-05	0.00386655
133	Bccip	4.05214	0.962466	5.07516e-05	0.00387443
134	Mta1	4.04756	1.16086	5.17546e-05	0.00392829
135	Txn1	4.0439	0.784958	5.25705e-05	0.00396742
136	Dcakd	4.03748	0.871046	5.40277e-05	0.00403132
137	Tjp2	4.02832	1.36599	5.61759e-05	0.00414478
138	Hmgcs1	4.02466	1.45213	5.70577e-05	0.00418645
139	Dph3	4.02283	1.12222	5.75034e-05	0.00419584
140	Srsf3	4.00726	0.947044	6.1428e-05	0.00443322
141	Nme4	3.99352	1.19031	6.51001e-05	0.0046727
142	Eif2d	3.99169	1.2666	6.56052e-05	0.0046835
143	Srrm1	3.98619	0.926946	6.71426e-05	0.00476749
144	Nip7	3.97978	0.932905	6.89794e-05	0.00487172
145	Top2a	3.97337	0.897551	7.08637e-05	0.00497817
146	Lars2	3.96421	1.45409	7.36401e-05	0.00514584
147	Pfdn1	3.96238	1.02205	7.42076e-05	0.00515821
148	Flna	3.95322	1.3641	7.71076e-05	0.00530396
149	Exosc3	3.9349	1.13488	8.32322e-05	0.00569558
150	Bax	3.92849	1.02131	8.54823e-05	0.00575265
151	Paics	3.92757	0.754829	8.58084e-05	0.00575265
152	Myh9	3.92207	2.34489	8.77899e-05	0.00585576
153	Snu13	3.92024	1.11671	8.84599e-05	0.00587081
154	Gm4739	3.91383	0.914583	9.08433e-05	0.00593944
155	Fxyd6	3.91383	2.38873	9.08433e-05	0.00593944
156	Tomm70a	3.90559	1.18721	9.39968e-05	0.00611535
157	Tle4	3.90009	1.1458	9.61563e-05	0.00619481
158	Lyar	3.90009	0.790014	9.61563e-05	0.00619481
159	Kctd3	3.88177	1.48099	0.000103698	0.00664823
160	Ppm1g	3.87536	0.934213	0.000106467	0.00679278
161	Psip1	3.87261	0.914864	0.000107675	0.00683682
162	Sox2ot	3.86895	1.25668	0.000109305	0.00690715
163	Gm5391	3.8662	1.3161	0.000110544	0.00695213
164	Smarcc1	3.85887	0.761972	0.000113911	0.00706299
165	St13	3.85887	0.850989	0.000113911	0.00706299
166	Cnn2	3.8488	1.56241	0.000118698	0.00732547
167	Snrpf	3.83781	0.940077	0.000124138	0.00758346
168	Impact	3.83689	0.856661	0.000124601	0.00758346
169	Saal1	3.83506	2.53794	0.000125534	0.00760516
170	Aplp1	3.82865	1.81547	0.000128849	0.00772875
171	Gm4131	3.82773	1.02904	0.000129329	0.00772875
172	Dnmt3b	3.82315	0.932269	0.000131756	0.00783221
173	Ppp4c	3.82224	0.920841	0.000132247	0.00783221
174	Wdr12	3.81949	1.0802	0.000133729	0.00788462
175	Pdap1	3.81399	0.850356	0.000136739	0.0080263
176	Cisd1	3.81124	1.09896	0.000138269	0.00808015
177	Nup54	3.8085	1.54711	0.000139814	0.00813446
178	Grb7	3.78926	1.8457	0.000151095	0.00867615
179	Ddx21	3.77919	0.82082	0.000157341	0.0089957
180	Srrt	3.77369	1.00217	0.00016085	0.00915665
181	Cdh1	3.7682	1.38396	0.000164432	0.00928056
182	Ppp1r1a	3.74988	2.58151	0.000176921	0.00985908
183	Pla2g1b	3.7169	1.30065	0.00020168	0.0111915
184	Fkbp5	3.71324	1.342	0.000204623	0.0112483
185	Rrp1b	3.71141	1.07907	0.00020611	0.0112483
186	Sephs1	3.70774	1.27153	0.000209114	0.0113187
187	Lsm6	3.70316	1.1342	0.000212927	0.0114314
188	Banf1	3.69858	0.688036	0.000216806	0.0115925
189	Ino80e	3.69492	1.04033	0.000219956	0.0117135
190	Cldn6	3.69034	3.10695	0.000223954	0.0118311
191	Tdgf1	3.6821	1.08215	0.000231323	0.0120755
192	Ubqln4	3.6821	1.04854	0.000231323	0.0120755
193	Anp32e	3.66927	1.0159	0.000243241	0.0126476
194	Dbf4	3.66653	0.923566	0.000245868	0.0127257
195	Dppa4	3.66469	1.11346	0.000247635	0.0127257
196	Nap1l1	3.65828	0.838959	0.000253911	0.0129977
197	Rpl7a-ps7	3.65645	1.32772	0.000255732	0.0130403
198	Klf2	3.64821	0.999075	0.000264077	0.0134141
199	Psme1	3.64363	1.64683	0.000268823	0.0135958
200	Emb	3.64271	1.45943	0.000269781	0.0135958
201	Srsf9	3.6418	1.02081	0.000270743	0.0135958
202	Tmem167	3.63905	1.42065	0.000273648	0.0136897
203	Gm13092	3.63722	0.699977	0.000275601	0.0137353
204	Arl6ip4	3.62256	1.28786	0.000291701	0.0144288
205	Ssrp1	3.60791	0.718386	0.000308679	0.0152117
206	Zfp706	3.59233	0.848215	0.000327729	0.0160308
207	Gspt1	3.58684	0.986928	0.000334711	0.0163119
208	Rnf24	3.58501	0.847642	0.000337069	0.0163665
209	Ube2a	3.57585	1.11247	0.000349095	0.0168883
210	Uri1	3.57035	1.34813	0.000356502	0.0171837
211	Hnrnpl	3.56302	0.852141	0.000366607	0.0176065
212	Gfer	3.55844	1.16389	0.000373058	0.0178514
213	Snrpb	3.5557	0.655604	0.000376979	0.0179739
214	Anp32b	3.5502	0.562854	0.000384937	0.0182873
215	Wdr18	3.54654	0.884913	0.00039033	0.018477
216	Btbd2	3.54104	1.26424	0.000398551	0.0187319
217	Dnmt3l	3.53646	0.672032	0.000405525	0.0189921
218	Pes1	3.5273	0.936113	0.000419817	0.019592
219	Mdn1	3.51723	0.936452	0.000436081	0.0202769
220	Esrp1	3.51539	3.7734	0.0004391	0.0202769
221	Nedd4	3.51539	0.939603	0.0004391	0.0202769
222	Gm9844	3.51356	0.916907	0.000442139	0.0203461
223	Slc22a14	3.51082	1.14068	0.000446735	0.0204858
224	Hspbap1	3.50715	1.0805	0.000452931	0.0206271
225	Adipor2	3.49708	1.16214	0.000470388	0.0211306
226	Chchd1	3.49708	0.947065	0.000470388	0.0211306
227	Grhl2	3.48242	2.67432	0.000496902	0.022246
228	Gm49416	3.47143	0.716065	0.000517695	0.0230209
229	Nt5dc2	3.46044	0.909576	0.000539297	0.023821
230	S100a6	3.45952	2.01752	0.000541134	0.0238225
231	Thyn1	3.45861	0.964204	0.000542978	0.0238243
232	Cks1b	3.45494	0.756448	0.00055041	0.0240704
233	Pcbp4	3.44578	1.55334	0.000569407	0.024819
234	Pdcd11	3.44395	1.16545	0.000573279	0.0249056
235	Ccnd1	3.43937	2.55354	0.000583066	0.0252477
236	Aass	3.43846	2.06317	0.000585042	0.0252505
237	Dtymk	3.43388	0.838795	0.000595016	0.0255973
238	Jpt2	3.43113	1.12256	0.000601077	0.0257741
239	Tpm1	3.4238	1.06287	0.000617519	0.0263935
240	Uba2	3.41464	0.82974	0.000638661	0.0270346
241	Gng3	3.41464	2.6571	0.000638661	0.0270346
242	Gemin5	3.41281	0.866192	0.000642969	0.02713
243	Ptges3	3.40548	0.863358	0.000660475	0.0276917
244	Hras	3.40365	0.959415	0.00066492	0.0277022
245	Bclaf1	3.40365	0.910899	0.00066492	0.0277022
246	Msh6	3.4009	0.81427	0.000671639	0.0278941
247	Gsta4	3.39815	0.913385	0.000678422	0.0279997
248	Lin28a	3.39815	1.30051	0.000678422	0.0279997
249	Ctps	3.39541	1.51102	0.000685268	0.0281066
250	Ube2k	3.39266	0.804996	0.000692179	0.0282148
251	Cmss1	3.39266	0.503609	0.000692179	0.0282148
252	Elavl1	3.37251	0.835021	0.00074487	0.0300841
253	Snrpd2	3.36976	0.654185	0.000752337	0.030201
254	Polr3g	3.36976	1.30085	0.000752337	0.030201
255	Ubap2	3.36701	0.856472	0.000759874	0.0304111
256	Naf1	3.36335	1.35264	0.000770032	0.030632
257	Alg13	3.34595	1.25609	0.000820026	0.0325228
258	Timm9	3.34137	1.21726	0.000833674	0.0329651
259	Tfdp1	3.3377	1.01837	0.000844744	0.0333031
260	Qser1	3.32488	1.51213	0.000884571	0.0345637
261	Skil	3.31206	1.38479	0.000926132	0.0358944
262	Chchd4	3.31022	1.05925	0.000932215	0.0358944
263	Rcl1	3.30473	1.62942	0.000950687	0.0364992
264	Prrc2b	3.3029	0.968658	0.000956919	0.0365261
265	Ptch1	3.29923	2.55725	0.000969497	0.0368996
266	Pnp	3.2974	0.969566	0.000975843	0.0370344
267	Crip2	3.29648	0.964503	0.000979031	0.0370489
268	Slc9a3r1	3.29374	1.25883	0.000988652	0.0373061
269	Peg10	3.2919	0.87037	0.000995114	0.0374429
270	Prdx4	3.29099	1.20707	0.00099836	0.0374583
271	Glod4	3.29007	0.971884	0.00100162	0.037474
272	Nipsnap1	3.28641	1.03111	0.00101474	0.0378577
273	G3bp1	3.28366	0.715608	0.00102468	0.0380139
274	Morc3	3.28366	1.70727	0.00102468	0.0380139
275	Mif-ps6	3.28275	0.759917	0.00102802	0.0380308
276	Mea1	3.28	0.941571	0.00103808	0.0382959
277	Rpsa	3.27175	0.642538	0.00106883	0.0393203
278	Cdv3	3.26534	0.746909	0.00109332	0.0401096
279	Slc16a3	3.26443	1.07976	0.00109686	0.0401281
280	Pla2g12a	3.26259	1.36324	0.00110397	0.0401658
281	Pou5f1	3.25985	1.24401	0.00111473	0.0404455
282	Cetn3	3.25801	0.907753	0.00112195	0.040596
283	Zswim1	3.25435	1.26035	0.00113652	0.0408992
284	Chaf1b	3.25344	1.05184	0.00114019	0.0409198
285	Mkrn1	3.24794	0.583421	0.00116244	0.0414929
286	Dnaja2	3.23328	0.813859	0.00122376	0.0432144
287	Mad2l1	3.22962	1.23696	0.00123955	0.0436552
288	Rpl37a	3.2287	0.502591	0.00124352	0.0436788
289	Psmb10	3.21863	1.54402	0.00128805	0.0451228
290	Gm7125	3.21771	2.56144	0.00129217	0.0451473
291	Mrps34	3.21496	0.832566	0.0013046	0.0453418
292	Tomm22	3.2113	0.916898	0.00132135	0.0458034
293	Zfp652	3.20947	1.70885	0.0013298	0.0459756
294	Pou3f1	3.20397	3.4794	0.00135545	0.0467399
295	Ap1m2	3.20214	2.33317	0.0013641	0.0467939
296	Tdh	3.19665	0.86923	0.00139035	0.047571
297	Cpsf2	3.19573	1.00432	0.00139477	0.0475989
298	Nadk	3.19115	1.02612	0.00141707	0.0482353
299	Zfp532	3.18932	0.973307	0.00142609	0.0482931
300	Pak1ip1	3.18932	0.712586	0.00142609	0.0482931

### Sheet: cluster2_UP
	names	scores	logfoldchanges	pvals	pvals_adj
0	Ldhb	8.36239	2.09764	6.14574e-17	8.11668e-13
1	Chchd10	8.27	1.50036	1.33956e-16	8.84578e-13
2	Stmn2	6.66909	1.62742	2.57401e-11	1.13317e-07
3	Mt1	6.32639	1.5369	2.50959e-10	5.52403e-07
4	Septin1	6.17352	2.8528	6.67843e-10	1.26003e-06
5	Rpl37rt	6.03409	0.567137	1.59856e-09	2.57571e-06
6	Zfp42	5.99714	1.44104	2.00826e-09	2.6523e-06
7	Mt2	5.93246	1.68364	2.98424e-09	3.58299e-06
8	Jam2	5.4537	2.53885	4.93325e-08	3.85071e-05
9	Gsta4	5.34535	1.31692	9.02435e-08	5.95923e-05
10	Gpx4-ps2	5.05977	0.834962	4.19762e-07	0.000251991
11	Nedd4	5.04549	1.03985	4.52358e-07	0.000259752
12	Gm13456	4.84895	1.10351	1.24119e-06	0.000444083
13	Gm2614	4.82795	0.633126	1.37947e-06	0.000444358
14	Fn1	4.74899	1.35397	2.04431e-06	0.000579241
15	L1td1	4.64904	0.583437	3.33481e-06	0.000863584
16	Trp53	4.57261	0.680001	4.81692e-06	0.00117809
17	Ldhb-ps	4.52809	1.9606	5.95189e-06	0.00140369
18	Hmces	4.34835	1.39627	1.37169e-05	0.00258798
19	Ash2l	4.21144	0.745858	2.53753e-05	0.00432863
20	Pipox	4.18624	2.1059	2.83617e-05	0.00468216
21	Phc1	4.11652	1.04489	3.84631e-05	0.00570767
22	Tdh	4.05185	1.11522	5.08147e-05	0.00721624
23	Slc2a1	4.02833	1.01728	5.61746e-05	0.0077281
24	Atf4	3.98801	0.63231	6.66291e-05	0.00846126
25	Tdgf1	3.85194	1.01325	0.000117184	0.0127905
26	Mkrn1	3.76795	0.72173	0.000164594	0.0161022
27	Trap1a	3.68816	0.989661	0.000225885	0.0202943
28	Ttn	3.64532	2.85251	0.00026706	0.0236716
29	Laptm5	3.59996	1.84578	0.000318263	0.0272942
30	Tcea3	3.56301	1.49966	0.000366633	0.0293462
31	Lrrc2	3.43534	2.34943	0.000591821	0.041473

### Sheet: cluster3_UP
	names	scores	logfoldchanges	pvals	pvals_adj
0	Sparc	10.4731	4.27587	1.14766e-25	1.51571e-21
1	Gata6	10.1964	6.02265	2.05717e-24	1.13806e-20
2	Col4a1	10.0783	4.85858	6.89391e-24	2.2762e-20
3	Lamb1	9.8389	4.14801	7.65444e-23	1.68487e-19
4	Lama1	9.77527	4.34029	1.43771e-22	2.71255e-19
5	Glipr2	9.07538	4.27336	1.13283e-19	1.87016e-16
6	Serpinh1	9.00165	5.89285	2.22345e-19	3.26279e-16
7	Slc25a4	8.78653	2.4274	1.54245e-18	1.85192e-15
8	2210409E12Rik	8.75826	4.7647	1.98295e-18	2.1824e-15
9	Calm1	8.68958	1.67057	3.63784e-18	3.43178e-15
10	Tbx3	8.47749	3.1673	2.30103e-17	1.78763e-14
11	Col4a2	8.40478	4.37043	4.28685e-17	2.88807e-14
12	Runx1	8.34317	6.31348	7.23265e-17	4.34189e-14
13	Fbp2	8.09876	5.20889	5.55219e-16	3.00705e-13
14	Pdgfra	8.08967	6.13386	5.98261e-16	3.03893e-13
15	Rhox5	8.07957	4.18203	6.49947e-16	3.06566e-13
16	Nostrin	8.07957	6.22184	6.49947e-16	3.06566e-13
17	Lrpap1	8.04826	2.79587	8.39771e-16	3.82443e-13
18	Upp1	8.00585	2.37998	1.18649e-15	5.22331e-13
19	Cst3	7.95131	2.52513	1.84552e-15	7.8625e-13
20	Foxq1	7.88364	5.97902	3.17974e-15	1.27257e-12
21	Apoc1	7.71397	2.98991	1.21962e-14	4.60216e-12
22	Gjb3	7.64328	3.38664	2.11765e-14	7.76885e-12
23	Gnas	7.55238	2.13172	4.27377e-14	1.50858e-11
24	Arih2	7.50188	3.4684	6.29079e-14	2.07706e-11
25	Snx2	7.39382	2.8084	1.42672e-13	4.48634e-11
26	Ckb	7.23021	2.11337	4.8226e-13	1.35515e-10
27	Rab11a	7.18274	2.90308	6.83284e-13	1.84166e-10
28	Sox17	7.17264	6.86802	7.35653e-13	1.94315e-10
29	Cystm1	7.12416	3.07022	1.04716e-12	2.65957e-10
30	Eif2s2	7.05549	1.46136	1.71999e-12	4.28601e-10
31	Glud1	7.01004	1.31942	2.38253e-12	5.82705e-10
32	Clta	6.88985	1.16234	5.58494e-12	1.31715e-09
33	Shkbp1	6.85148	3.25057	7.30915e-12	1.66434e-09
34	Klf5	6.80502	1.90647	1.01036e-11	2.22397e-09
35	Dab2	6.66969	4.63368	2.56351e-11	5.46068e-09
36	S100a10	6.61313	2.10469	3.76279e-11	7.88813e-09
37	Uap1	6.47477	3.79078	9.49585e-11	1.95956e-08
38	Mesd	6.40205	2.29372	1.53304e-10	3.0677e-08
39	Vdac1	6.30712	1.26914	2.84283e-10	5.44135e-08
40	2200002D01Rik	6.27682	3.92296	3.45574e-10	6.51999e-08
41	Usp48	6.2647	1.89813	3.73549e-10	6.94854e-08
42	Hdlbp	6.21521	1.28399	5.12559e-10	9.2731e-08
43	Gata4	6.20208	3.82487	5.57213e-10	9.93892e-08
44	Atp5g3	6.20006	0.878857	5.64412e-10	9.93892e-08
45	Itm2b	6.16168	2.18431	7.19757e-10	1.25077e-07
46	Ak4	6.1435	2.65211	8.07205e-10	1.38451e-07
47	Gm12543	6.13239	2.98734	8.65659e-10	1.46574e-07
48	Asns	6.10008	1.60308	1.06018e-09	1.77237e-07
49	Elf3	6.07382	3.22859	1.24904e-09	2.03656e-07
50	Echdc2	6.0415	2.51716	1.52688e-09	2.45921e-07
51	Ctsl	6.00918	1.5412	1.86462e-09	2.93168e-07
52	Phlda1	5.94353	4.14768	2.7894e-09	4.28368e-07
53	Stard8	5.89708	3.85659	3.69996e-09	5.55289e-07
54	Npl	5.89001	3.058	3.86178e-09	5.73061e-07
55	Ap2m1	5.88395	1.89067	4.00594e-09	5.87849e-07
56	Itga3	5.81426	5.15232	6.09021e-09	8.64875e-07
57	Fhl1	5.79305	2.60111	6.91183e-09	9.71113e-07
58	Bag5	5.7678	2.75247	8.0311e-09	1.10486e-06
59	Dnmt3a	5.72236	1.91438	1.05057e-08	1.4158e-06
60	Lrrc59	5.72034	1.36766	1.06313e-08	1.41826e-06
61	Epop	5.71529	1.73941	1.09519e-08	1.44642e-06
62	Rcn1	5.71024	3.28638	1.12819e-08	1.47525e-06
63	Agbl4	5.6658	3.64959	1.4634e-08	1.85838e-06
64	Tfpi	5.65368	3.18377	1.57048e-08	1.97537e-06
65	Cyp2s1	5.65065	3.42449	1.59842e-08	1.99154e-06
66	Igf2bp2	5.63146	2.3402	1.78689e-08	2.20556e-06
67	Hspg2	5.6153	2.40518	1.96219e-08	2.3995e-06
68	Igf2	5.61227	3.51171	1.99687e-08	2.41951e-06
69	Fbxo15	5.5951	1.79505	2.2049e-08	2.64729e-06
70	Ckap4	5.57692	1.85207	2.44808e-08	2.88677e-06
71	Creb3l2	5.57288	4.18356	2.50556e-08	2.9284e-06
72	Bcas3	5.54158	2.56728	2.99761e-08	3.44256e-06
73	Dusp9	5.52239	3.50199	3.34424e-08	3.77499e-06
74	Pdia6	5.50724	1.35701	3.64507e-08	4.06868e-06
75	Wdfy1	5.50623	2.11576	3.66604e-08	4.06868e-06
76	Fabp5	5.48704	2.76346	4.08727e-08	4.4612e-06
77	Surf4	5.45573	1.98015	4.87719e-08	5.23683e-06
78	Tet2	5.44765	2.36633	5.10393e-08	5.4361e-06
79	Srp72	5.41331	1.58913	6.18692e-08	6.48497e-06
80	Wwtr1	5.40523	3.26884	6.4724e-08	6.73079e-06
81	P4hb	5.40119	1.23199	6.61989e-08	6.74953e-06
82	P4ha2	5.39917	4.12178	6.69485e-08	6.74953e-06
83	Gjb5	5.3921	3.71214	6.96374e-08	6.96743e-06
84	Krt8	5.35474	3.96933	8.56814e-08	8.44473e-06
85	Slc25a5	5.34666	0.902858	8.95938e-08	8.76493e-06
86	Reep5	5.32747	2.75641	9.95916e-08	9.67137e-06
87	Sord	5.32444	2.6146	1.01266e-07	9.76217e-06
88	Gna12	5.31737	2.3269	1.05279e-07	1.0003e-05
89	Gm9892	5.28909	1.29727	1.22927e-07	1.1433e-05
90	Ndufa8	5.28606	1.72556	1.24979e-07	1.15426e-05
91	Tnni3	5.27697	4.57796	1.31337e-07	1.20456e-05
92	Lmna	5.26788	2.8622	1.38008e-07	1.25701e-05
93	Atp5g1	5.24263	1.22152	1.58302e-07	1.42224e-05
94	Rab2a	5.2093	1.49343	1.89551e-07	1.68013e-05
95	Ddah1	5.20728	2.81558	1.91625e-07	1.68719e-05
96	Triml2	5.1891	1.80877	2.11307e-07	1.83601e-05
97	Snai1	5.12447	3.66245	2.98379e-07	2.54238e-05
98	Snx27	5.11033	1.91123	3.21598e-07	2.72266e-05
99	Ssr4	5.05478	1.50751	4.30883e-07	3.57904e-05
100	Ubash3b	5.04973	29.2761	4.4243e-07	3.65198e-05
101	Naa38	5.01842	1.58349	5.20971e-07	4.27358e-05
102	Cyp4f14	4.95278	6.14811	7.31616e-07	5.82076e-05
103	Mrpl23-ps1	4.95076	1.3646	7.39252e-07	5.84629e-05
104	Sdc4	4.93864	1.8278	7.867e-07	6.1479e-05
105	Snx1	4.93864	2.13216	7.867e-07	6.1479e-05
106	Maged1	4.93258	1.67632	8.11512e-07	6.26762e-05
107	Cpn1	4.90026	5.25755	9.57098e-07	7.30659e-05
108	Sec31a	4.90026	1.37307	9.57098e-07	7.30659e-05
109	Idh3g	4.87299	1.1178	1.09921e-06	8.29557e-05
110	Akr1a1	4.84774	1.06221	1.24874e-06	9.26523e-05
111	Gfpt1	4.83764	3.97129	1.31388e-06	9.69405e-05
112	Erp29	4.82855	1.34548	1.37528e-06	0.00010035
113	Anxa5	4.82552	3.02547	1.39636e-06	0.000101328
114	Akr1b8	4.81543	2.60217	1.46887e-06	0.000105431
115	Uck2	4.77301	1.11599	1.81496e-06	0.000129568
116	Arpc2	4.76796	1.19121	1.86103e-06	0.000132143
117	Prkar2a	4.75584	2.05763	1.97625e-06	0.000138789
118	Xpnpep1	4.75483	1.37863	1.98616e-06	0.000138789
119	Dusp4	4.73766	1.94112	2.16201e-06	0.000149496
120	Psmd4	4.71443	0.86285	2.42388e-06	0.000165866
121	Tbrg1	4.70332	1.08239	2.55964e-06	0.00017336
122	Cndp2	4.69221	1.6869	2.70268e-06	0.000181189
123	Gdpd5	4.68514	5.30086	2.79766e-06	0.000185672
124	Kdelr3	4.66797	2.70128	3.04187e-06	0.000198881
125	Cdc42	4.60132	0.961041	4.1983e-06	0.000271799
126	Anxa2	4.58617	2.02353	4.51458e-06	0.000289437
127	Bmp6	4.58314	6.64892	4.58052e-06	0.000292246
128	Calr	4.5791	0.982088	4.66987e-06	0.000296514
129	Tlr4	4.55082	3.7673	5.34376e-06	0.000334479
130	Prep	4.53466	2.00582	5.76965e-06	0.000359433
131	Dnajc10	4.5185	2.21539	6.22791e-06	0.00038616
132	Dppa2	4.51345	1.94263	6.37813e-06	0.000391795
133	Cox6a1	4.50638	0.941127	6.59426e-06	0.000403196
134	Colgalt1	4.4983	1.82504	6.84985e-06	0.000414982
135	Trappc1	4.49426	1.52086	6.98117e-06	0.000421006
136	Lamc1	4.44982	1.4634	8.59407e-06	0.000513583
137	Rps6ka1	4.4478	1.19968	8.67526e-06	0.0005161
138	H1f0	4.44174	2.32696	8.92325e-06	0.000526113
139	Niban2	4.43568	1.95938	9.178e-06	0.000538728
140	Wars	4.42962	1.54922	9.4397e-06	0.000551638
141	Slc44a3	4.41953	4.67449	9.89178e-06	0.00057551
142	Aprt	4.39933	1.06152	1.08587e-05	0.00062625
143	Ckmt1	4.39731	3.17156	1.09602e-05	0.000629356
144	Ezr	4.39327	1.38603	1.1166e-05	0.000635643
145	Vamp8	4.39327	2.34338	1.1166e-05	0.000635643
146	Ostf1	4.39125	1.6351	1.12702e-05	0.000638824
147	Tigar	4.37509	1.76091	1.21383e-05	0.000679285
148	ENSMUSG00002076479	4.37004	1.61759	1.24225e-05	0.000692252
149	Fmr1nb	4.35893	2.32309	1.30701e-05	0.000725278
150	Mydgf	4.33065	1.80499	1.4867e-05	0.000808016
151	Kdelr2	4.30843	1.38018	1.64416e-05	0.000882702
152	Ddt	4.26803	1.0673	1.97204e-05	0.00104597
153	Rnpep	4.2549	2.40662	2.09138e-05	0.00110484
154	Ppat	4.24177	1.36232	2.21759e-05	0.00115306
155	S100a11	4.24177	2.01	2.21759e-05	0.00115306
156	Zfp704	4.23673	2.01076	2.26803e-05	0.00117466
157	Pcsk6	4.2337	2.77957	2.29882e-05	0.00118134
158	Cmtm7	4.23168	3.56891	2.31957e-05	0.00118738
159	Leprot	4.23067	2.04374	2.33001e-05	0.00118812
160	Pcbd1	4.22158	4.57452	2.426e-05	0.00122759
161	Idh1	4.20542	1.94135	2.60601e-05	0.00131365
162	Dkk1	4.19835	4.66368	2.6887e-05	0.00135018
163	Crtap	4.18522	2.01509	2.84892e-05	0.00141984
164	Rap2b	4.16906	2.78312	3.0586e-05	0.00151292
165	Dad1	4.15593	1.25825	3.23967e-05	0.00159651
166	Pitpna	4.15189	1.45252	3.29741e-05	0.00161292
167	Mdh2	4.1428	0.981994	3.43091e-05	0.00167203
168	Nrg2	4.13068	5.46321	3.6169e-05	0.00174976
169	Uba5	4.13068	1.53965	3.6169e-05	0.00174976
170	Gm8894	4.12462	1.93038	3.71345e-05	0.00178991
171	Krtcap2	4.1226	1.09118	3.74618e-05	0.00179912
172	Rab14	4.11553	1.4391	3.86288e-05	0.00184844
173	Jak1	4.10644	1.81537	4.018e-05	0.00190884
174	Tk1	4.1024	1.50899	4.08882e-05	0.00193552
175	P4ha1	4.09533	2.51185	4.21562e-05	0.00198842
176	Cd63	4.09028	1.51166	4.30847e-05	0.00202498
177	Oat	4.08624	1.89969	4.38414e-05	0.00205324
178	Calu	4.07917	1.53938	4.51961e-05	0.0021092
179	Wasf2	4.07008	1.13152	4.69961e-05	0.00218549
180	Srgn	4.062	2.2757	4.86531e-05	0.0022546
181	Pdlim4	4.05998	5.08891	4.90759e-05	0.00226624
182	Mtmr7	4.0519	2.82443	5.08023e-05	0.00233779
183	Lamp1	4.04989	0.877333	5.12427e-05	0.00234174
184	Tnpo1	4.04383	2.07766	5.2586e-05	0.00239484
185	Txndc12	4.03979	1.7276	5.35e-05	0.00242809
186	Rac1	4.03878	0.934871	5.37309e-05	0.00243022
187	Cubn	4.03474	3.97375	5.46637e-05	0.00246397
188	Smdt1	4.03373	1.1757	5.48993e-05	0.00246617
189	Ppfibp2	4.02565	2.62309	5.6819e-05	0.00253516
190	Elovl6	4.0004	1.86916	6.32361e-05	0.00281198
191	Grina	3.99333	2.31173	6.51523e-05	0.00288747
192	Klb	3.9903	6.51068	6.59902e-05	0.00291483
193	Atpif1	3.98525	0.605445	6.74095e-05	0.00296759
194	Nucks1	3.98424	0.993694	6.76968e-05	0.00297034
195	Gm14539	3.97111	1.20492	7.15387e-05	0.00310793
196	Gata6os	3.96808	5.95107	7.24541e-05	0.00313738
197	Ppib	3.95091	0.986334	7.78544e-05	0.00334926
198	Aqp8	3.94485	4.23124	7.98497e-05	0.00342394
199	Sh3glb1	3.93475	2.24159	8.32829e-05	0.00353671
200	Plekhf1	3.93273	3.19816	8.3986e-05	0.00355514
201	Ecpas	3.93071	2.09212	8.46948e-05	0.00357369
202	Mpp1	3.90849	1.94302	9.28737e-05	0.00388159
203	Eid1	3.90546	3.26658	9.40452e-05	0.00390583
204	Rab27a	3.90243	3.85343	9.52306e-05	0.00394266
205	Pmepa1	3.90142	2.74347	9.56288e-05	0.00394678
206	Ndrg3	3.89839	2.66263	9.6833e-05	0.00398403
207	Gm5865	3.8792	2.04058	0.000104799	0.00428507
208	Timm10	3.86002	1.17108	0.00011338	0.00456527
209	Klf9	3.85093	1.46083	0.000117672	0.00470938
210	Copb2	3.84992	1.00642	0.000118158	0.00471456
211	Hs3st1	3.8378	28.626	0.000124143	0.00490886
212	Tollip	3.83679	2.5682	0.000124655	0.00491437
213	Lpcat4	3.83376	2.68222	0.000126201	0.0049458
214	Gabarapl2	3.82669	1.55189	0.000129879	0.0050749
215	Wdr45	3.82366	2.10116	0.000131487	0.00512255
216	Arf1	3.80346	0.841546	0.00014269	0.00551025
217	Atp5pb	3.79336	0.554542	0.000148623	0.00567302
218	Fabp3	3.78629	1.51708	0.000152914	0.00580325
219	Gm5436	3.77821	0.760754	0.00015796	0.0059605
220	Dynlt1-ps1	3.77619	0.944983	0.000159246	0.0059919
221	Commd3	3.77316	1.98547	0.000161193	0.00604794
222	Cops9	3.76205	1.15843	0.000168526	0.00630516
223	Rnf7	3.76104	1.14625	0.000169208	0.0063128
224	Prrc1	3.75296	1.67095	0.000174758	0.00650149
225	Vps4a	3.74993	1.58681	0.000176883	0.00656207
226	Cox6b1	3.71862	0.566199	0.000200312	0.00736913
227	Cdk2	3.71458	1.68408	0.000203539	0.00746705
228	Gng2	3.71256	1.89958	0.000205171	0.00748533
229	Atp5o	3.71256	0.766899	0.000205171	0.00748533
230	Oplah	3.70852	3.57225	0.000208471	0.00756396
231	Sh3bgrl3	3.7065	1.03308	0.00021014	0.00760363
232	Gm10039	3.70448	0.607912	0.000211822	0.00764202
233	Ufc1	3.70347	1.26054	0.000212667	0.00764202
234	Copa	3.70246	1.22723	0.000213516	0.00764202
235	Psmb9	3.70145	4.06213	0.000214368	0.00765177
236	Gm10320	3.70044	1.07495	0.000215223	0.00766158
237	Lman2	3.69842	1.09557	0.000216942	0.00768139
238	Dap	3.69842	2.6787	0.000216942	0.00768139
239	Qars	3.68933	0.956054	0.000224842	0.00793979
240	Eif3j2	3.68832	1.36214	0.000225736	0.00795011
241	Gm6030	3.68529	0.554408	0.000228438	0.00800261
242	Snx6	3.68428	1.45195	0.000229346	0.00801315
243	Fscn1	3.68327	0.890964	0.000230257	0.00802375
244	Supt5	3.67822	1.00215	0.000234863	0.00816272
245	Ppp2r5d	3.67419	1.4533	0.00023861	0.00827117
246	Ndufa2	3.64894	0.683348	0.000263328	0.00903318
247	Mtap	3.64187	1.09891	0.000270668	0.00926091
248	Hnf1b	3.63581	28.5969	0.000277112	0.0094325
249	Letm1	3.63581	1.48053	0.000277112	0.0094325
250	Xbp1	3.63076	1.85964	0.000282591	0.00956968
251	Ndufa12-ps	3.62773	1.00915	0.000285927	0.00963325
252	Mrpl17	3.62773	0.933082	0.000285927	0.00963325
253	Prkab1	3.62571	1.9071	0.000288171	0.00968416
254	Map1lc3b	3.61561	0.936962	0.000299643	0.00996823
255	Dlst	3.61157	1.45973	0.000304351	0.0100994
256	Uqcr10	3.60753	0.724724	0.000309127	0.0102322
257	Uso1	3.6045	1.18207	0.000312756	0.0103264
258	Cox8a	3.58935	0.61222	0.000331504	0.010891
259	Mep1b	3.58531	2.98831	0.000336678	0.0110062
260	Gm43079	3.58531	2.32682	0.000336678	0.0110062
261	Grtp1	3.58127	1.43325	0.000341928	0.0111502
262	Bach1	3.57319	2.64557	0.000352658	0.0114156
263	Gas6	3.57319	3.39974	0.000352658	0.0114156
264	Ephb3	3.56309	2.33081	0.000366513	0.0118351
265	Eif2b5	3.554	0.961056	0.000379417	0.0121921
266	Trnau1ap	3.54794	1.52202	0.000388254	0.0124157
267	Ubr4	3.54592	0.928212	0.000391242	0.012481
268	Gm10110	3.53279	1.13505	0.000411195	0.0130231
269	Sec61a1	3.53077	0.990784	0.000414347	0.0130604
270	Nmt2	3.52572	1.49789	0.000422328	0.0132802
271	Fez2	3.52067	2.06432	0.000430453	0.0135035
272	Sf3b1	3.50653	1.00599	0.000453983	0.0141409
273	Cnppd1	3.50653	2.21864	0.000453983	0.0141409
274	Selenos	3.50249	1.53416	0.000460924	0.0142897
275	Cap1	3.50047	0.957407	0.000464431	0.0143312
276	Timm8b	3.48836	0.974244	0.000486002	0.0149618
277	Hadh	3.48129	1.05101	0.000499013	0.0152911
278	Uqcrq	3.47321	0.631989	0.000514281	0.0156862
279	Cenpx	3.4722	1.20264	0.000516219	0.015709
280	Mlf2	3.44998	0.775443	0.000560634	0.0169435
281	Rab24	3.44594	1.76912	0.000569082	0.0171204
282	Suclg1	3.44594	0.816657	0.000569082	0.0171204
283	Snd1	3.44493	1.08584	0.000571213	0.0171455
284	Calcoco2	3.43988	3.54096	0.000581977	0.017429
285	Gm6166	3.42271	2.34896	0.000620005	0.018484
286	Snx3	3.41766	0.913836	0.000631622	0.0187879
287	Emc7	3.41564	1.99602	0.000636326	0.0188853
288	Tcn2	3.40756	2.52888	0.000655467	0.0193663
289	Vkorc1	3.40554	1.5647	0.000660335	0.0194666
290	Fam25c	3.39342	1.33945	0.000690257	0.0202583
291	Micos13	3.38736	0.944498	0.000705686	0.0206652
292	Sox7	3.3813	6.27423	0.000721435	0.0210796
293	Hpcal1	3.38029	1.93506	0.000724092	0.0211106
294	Sccpdh	3.37928	1.90256	0.000726757	0.0211416
295	Flnb	3.37827	1.66365	0.000729432	0.0211728
296	Capns1	3.37726	0.886521	0.000732116	0.0212041
297	Dbi	3.37322	0.904943	0.000742943	0.0214237
298	Pgd	3.37221	1.01363	0.000745672	0.0214409
299	Lmf2	3.3712	2.21793	0.000748412	0.0214409
300	Sri	3.3712	2.34336	0.000748412	0.0214409
301	Sec23a	3.36514	1.36123	0.000765044	0.02187
302	Brap	3.36312	2.16071	0.000770664	0.0219831
303	Fkbp11	3.3611	1.43373	0.000776322	0.0220492
304	Atn1	3.3611	1.78927	0.000776322	0.0220492
305	Clic1	3.35706	1.68985	0.000787754	0.0222781
306	Appbp2	3.35706	1.32454	0.000787754	0.0222781
307	Rnd3	3.35201	1.99091	0.000802265	0.0226124
308	Gm10250	3.351	0.646002	0.000805196	0.0226124
309	Marcks	3.34999	1.96802	0.000808138	0.0226124
310	4930503E24Rik	3.34494	1.32411	0.000822996	0.022931
311	Selenof	3.34292	0.854049	0.00082901	0.02305
312	Rock2	3.33888	1.87707	0.00084116	0.0232897
313	Ctsc	3.32777	3.8023	0.00087543	0.0241374
314	Acadl	3.31363	1.59076	0.000920919	0.0251813
315	Map4	3.30656	1.07116	0.000944475	0.0257721
316	Zbtb10	3.30252	3.16883	0.000958186	0.0260386
317	Atox1	3.30252	0.820383	0.000958186	0.0260386
318	Atp5h	3.3005	0.591814	0.00096511	0.0261729
319	Cd63-ps	3.29848	1.08969	0.00097208	0.0262541
320	Comt	3.29243	1.29832	0.000993272	0.0267717
321	Atp5c1	3.28435	0.582458	0.00102219	0.0274951
322	Grpel1	3.27425	0.888602	0.00105944	0.028324
323	Pros1	3.27122	3.58538	0.00107086	0.0285714
324	Galk1	3.26617	0.990136	0.00109014	0.0290272
325	Rdh13	3.26011	2.20482	0.0011137	0.0295354
326	Ccnd2	3.24395	4.73009	0.00117885	0.0310761
327	Cstb	3.24294	0.956206	0.00118304	0.0311243
328	Hsph1	3.23789	0.829327	0.00120418	0.0316175
329	Qk	3.23284	1.74353	0.00122567	0.0319278
330	Sys1	3.23183	1.15637	0.00123001	0.0319778
331	Mogat2	3.22779	4.50935	0.00124751	0.0323691
332	Sec61b	3.22072	0.673572	0.00127869	0.0329838
333	Trim8	3.21264	1.08455	0.00131521	0.0337282
334	Dera	3.21264	1.09915	0.00131521	0.0337282
335	Mrfap1	3.21163	0.851422	0.00131984	0.0337813
336	Nbr1	3.20759	1.1185	0.00133852	0.0341271
337	Arhgap21	3.20254	1.73923	0.00136221	0.0345976
338	Rnf187	3.19749	0.888487	0.00138629	0.0350071
339	1810058I24Rik	3.19749	0.811802	0.00138629	0.0350071
340	Cnn3	3.19547	0.765253	0.00139603	0.0351858
341	Rassf8	3.18941	3.80605	0.00142563	0.0357953
342	Ube2m	3.18133	1.03364	0.001466	0.0366001
343	Setdb1	3.17729	1.23072	0.00148658	0.0370332
344	Ppp2r2c	3.17628	6.15882	0.00149176	0.0370332
345	Eva1a	3.17022	5.89505	0.00152323	0.0377434
346	Golga5	3.1682	1.50663	0.00153385	0.0379355
347	Gmppa	3.15911	1.76806	0.0015825	0.0389202
348	Gbf1	3.15709	1.56328	0.00159351	0.0390454
349	Nfxl1	3.15507	1.81296	0.00160458	0.0390991
350	Nagk	3.15507	3.37952	0.00160458	0.0390991
351	Abcb7	3.15507	0.835655	0.00160458	0.0390991
352	Gm8023	3.15103	1.89793	0.00162694	0.0395709
353	Mea1	3.148	0.884409	0.0016439	0.0399099
354	Clcn2	3.13891	2.5413	0.00169575	0.0410933
355	Eps8	3.13689	1.68301	0.00170748	0.0412261
356	Tln1	3.13689	1.04825	0.00170748	0.0412261
357	Edf1	3.12679	0.811201	0.00176724	0.042591
358	Sec62	3.12477	1.13664	0.00177942	0.0427286
359	Cox6c2	3.12275	0.854624	0.00179167	0.042867
360	Gorasp2	3.12275	0.988554	0.00179167	0.042867
361	Arntl	3.11669	2.32005	0.00182891	0.0436
362	Nans	3.11063	1.2216	0.00186685	0.0443445
363	Npc2	3.10761	0.971448	0.0018861	0.0447212
364	Atxn7l3b	3.1066	1.13579	0.00189255	0.0447938
365	Dnajc4	3.0965	3.0482	0.00195823	0.0459366
366	Tex264	3.08842	2.62515	0.00201226	0.0471205
367	Pxk	3.0763	2.02152	0.00209589	0.0487331
368	Gm9774	3.0763	0.864594	0.00209589	0.0487331
369	Usp3	3.07226	2.89569	0.00212447	0.0493108
370	Cyc1	3.07125	0.664415	0.00213167	0.0493851
371	Pmm2	3.07024	1.67857	0.00213889	0.0493851
372	Ik	3.07024	0.906318	0.00213889	0.0493851
373	Necap2	3.06923	1.50354	0.00214613	0.0494659
374	Pttg1	3.06822	1.12388	0.0021534	0.0495469
