## Supplementary Table 2 for "A bipartite function of ESRRB can integrate signaling over time to balance self-renewal and differentiation"

### Sheet: Sheet1
publication	cluster	genes
Nowotschin et al. (2019)	PrE_E4.5	Tfec,Nostrin,Spink1,Iqgap2,Sox7,Podxl,Myo7a,Pth1r,Slc40a1,Clic5,Hnf1b,Ptpn14,Bag2,Eml1,Lgals2,Foxa2,Pga5,Fhl1,Hspg2,Rcn3,Has2,Cemip,Fam134b,Amn,Myo6,Pcbd1,Stard8,Bend5,Ctsh,AA986860,Flrt3,Srgn,Emb,Derl3,Cubn,Soat2,Gas6,Nrg1,Oat,Clic6,Lrp2,Cyp26a1,Atp6v0a1,2810459M11Rik,Ttr,Car2,Gpc3,Agpat4,Dab2,Mum1l1,Stard4,Kdelr3,Eps8,Camsap3,Pla2g12b,Pxdn,Lhx1,Col4a2,Pfkl,F2r,Htra1,Nid2,Epha2,Trip6,Ckap4,Clcn5…
Nowotschin et al. (2019)	EPI_E4.5	Lef1,Myrf,Aire,Aass,Soga3,Rasgrp2,Exoc3l,Vrtn,Fgf15,Rarg,Trf,Sox11,Col18a1,1190005I06Rik,Pla2g1b,Dusp27,Bnc2,Spink10,Tgfb1,Rp23-255f14.8,Stmn2,Igfbp2,Peg10,Chd9,Ace,Tmem88,Dab1,Pou3f1,Pdzd4,Platr3,Ripk3,Nmnat2,Ptk2b,Ak1,Tcea3,Ccnd1,Cers4,Pdk1,Tubb2b,Trh,Zfp423,Nefl,Gramd3,Slc16a3,Platr17,Nid2,Apobec3,Sept1,Pfkp,Slc7a3,Hsd17b14,Fstl1,Pim2,Otx2,Gm19705,G2e3,Phf21a,Phc1,Irf1,Etv4,Pglyrp1,Nr0b1,Enox1…
Nowotschin et al. (2019)	TE_E4.5	Fasl,Irx3,Cmtm5,Efs,Gm3776,S100a8,Gsta1,Ptger3,S100a9,Wipf3,Cald1,Elf5,Bmp8b,Slc7a8,Limch1,Krt7,Egfr,Itgb3,Krt19,Cbfa2t3,Entpd1,Hpgd,Aif1l,Tacstd2,Slc6a14,S100a6,H19,Metrnl,Ankrd1,Morc4,Cmtm8,Rbms1,Gata3,Abhd14b,Gprc5a,Ctsll3,Anxa3,Adgrl2,Peg10,Itga7,Bex1,Cd82,Cldn3,Lad1,Crim1,Tmprss2,Car4,Arhgap31,Parva,Nfkbiz,Lgals3,Pon2,Cnn2,Ets2,Slc16a3,Wnt7b,Slc44a4,Gng2,Tspan8,Irx2,Ccdc42,Ctdspl,Errfi1,Anxa…
Nowotschin et al. (2019)	PrE_E3.5	Sox17,Fam159b,Pdgfra,Lmo2,Marcks,Gata6,Sdc4,Dusp4,Fbp2,Cpn1,Uap1,Dcaf12l1,Snx2,Fam168a,Fabp5,Mpped2,Slc1a3,Aqp8,Psmb9,Shkbp1,Fam25c,Crygc,Crygd,Foxq1,Plac8,Asns,Tex19.2
Nowotschin et al. (2019)	ICM_E3.5	Spic,Tmem41b,Nanog,Rnd1,Sfn,Slc43a3,Sat1,G430049J08Rik,Alg13,Nkx6-2,1500009L16Rik,Bhmt,Ppm1a,Gpd1l,Tmem159,Gch1,Aebp2,Pdp2,Trim43a,Alppl2,Olfr1459,Pramel4,Pemt,Ppt2
Nowotschin et al. (2019)	EPI_E3.5	Zfp42,Morc1,Fgf4,Ifitm2,Tdgf1,Avpi1,Kdm5b,Ifitm3,Rpp25,Itpk1,Nanog,Fn1,Ppp1r14d,Sox2,Fgd1,Jam2,Zfp57,Spp1,Tdh,Pla2g10,Aqp3,Dusp14,Lefty2
Nowotschin et al. (2019)	TE_E3.5	Slc15a2,Gata3,Mbp,Ccdc42,Cdx2,Vgll3,Rab17,Il17re,Dppa1,Wipf1,Serpinb6b,Epn3,Tfap2a,Lurap1l,Tmprss2,Lrrfip1,Adh1,Tmem62,Cebpa,Wnk2,Mbnl3,Wnt7b,Sh3d21,Csta1,Atp6v0a4,Iffo2,Cryab,Id2,Pdzk1ip1,Ahnak,Crb3,Cdx1,Tspan8,Ptges,Tmem125,Myo1e,Ank,Rragd,Bmyc,Ppp1r3b,Cnn2,Tacstd2,Krt18,Smpdl3a,Erbb3,Cib2,Myh10,Gata2,Erbb2,Dkkl1,Cldn4,Rflnb,Vgll4,Akr1b8,Emp2,Neu1,Cnnm4,Enpep,Egln1,Gm2a,S100a11,Efhd2,Cystm1,Lcp…
Pijuan-Sala et al., (2019)	Cardiomyocytes	Tpm1,Actc1,Myl4,Acta2,Tnnc1,Myl2,Myl3,Tnni1,Acta1,Tnnt2,Crip2,Csrp3,Myl1,Cck,Myl9,Gyg,Csrp2,Sh3bgr,Myl6,Cryab,Smpx,Eno3,Hspb2,Fbxl22,Ttn,Tnni3,Nebl,Nexn,Pgam2,Dstn,Tagln,Mpped2,Ankrd1,Cox6a2,Map1b,Myh6,Nkx2-5,Rrad,Hspb7,5430431A17Rik,Popdc2,Myh7,Pdlim7,Des,Col2a1,Dcp1b,Apobec2,Vsnl1,Cnn1,Cap2,Atp2a2,Sfrp5,NA,Smarcd3,Asb2,Fhl2,Ppp1r14c,Tgfb2,Actn2,Cox7a1,Mybpc3,Armh4,Abracl,Wnt2,Unc45b,Tmod1,Pdlim…
Pijuan-Sala et al., (2019)	Caudal epiblast	Grsf1,Phlda3,Bcat1,Apela,Foxb1,Apln,Gbx2,Epha1,Lhpp,Zfp703,Nkx1-2,Sema6a,Pak1,Nefm,Wnt8a,Wnt3a,Rxrg,Hoxb8,B3gnt7,Zic3,Btla,Fzd10,Epp13,Dkk4,Pcdh11x,Ephx2,Plpp4,Ptk7,Sp8,Mcc,Hotairm1,Notum,Cntfr,Tmem59l,Hoxb4,Hoxa3,Prom1,Igdcc3,Tceal8,Rgma,Plppr1,Dipk2a,Pim1,Lpar4,Alpl,Ddit4,Hoxb7,Slc16a2,Wfikkn1,Arhgef26,Prickle1,Casp3,Sall3,Pid1,Tcf7,Tnfrsf19,Porcn,Apba2,Hdgfl3,Crmp1,Tbx6,Ror2,Cpe,Dst,Uhrf2,Dab1…
Pijuan-Sala et al., (2019)	Definitive endoderm	Ccno,Calca,Noto,Samd3,Cer1,Chrd,Shh,Lhx1os,Foxj1,Tekt1,Dgkk,Rsph9,Ccdc65,Foxa1,Cfap53,Tekt2,Lhb,Gm11992,Bmp7,Ermn,Odad4,Cd24a,Capsl,NA,Lgr5,Slit2,Fzd8,Rabgap1l,Foxd4,Armc2,Nptx2,Ovol2,Nog,Lrrc46,Halr1,Ap1s3,Cyb561,Calb2,Sema6d,Elmo1,Thpo,Ccdc103,Efcab1,Ctxn1,Oscp1,Ccdc194,Odad3,Otx2,Arhgef26,Bicc1,Ttc30b,Eras,Jakmip1,Arl4a,Moxd1,Odad1,Iqcg,Rflna,Tln2,H2bu2,Rab38,Tmem107,Spef1,Dab1,Zic3,Cfap299,Lb…
Pijuan-Sala et al., (2019)	Epiblast	Slc7a3,Sumo1,Utf1,Dppa5a,Hmga1b,Rbpms2,Aopep,Dnmt3b,Pou3f1,Igsf8,Fdft1,Ankrd10,Nfyb,Tgif1,Prpsap1,Bcl11a,Dnmt3a,Phc1,Stxbp6,Spop,Zbtb8a,Psip1,Enpp3,Rab25,Tmem238,Taf7,Casp3,Platr10,Msantd3,Tmem237,L1td1,Sinhcaf,Fnta,Pdzd4,Cpe,Bmerb1,Zfp992,Fsd1,Wbp4,Ina,Pla2g1b,Tma16,Blnk,Pten,Dtx1,Derl3,Pex7,Tmem59l,Dhrs4,Pla2g10,Syt11,Sema6a,Maz,Tmem121,Zcchc18,Zic5,Tor3a,Cdca5,Map7d3,Oard1,Armcx1,Kif5c,Tubb4a,…
Pijuan-Sala et al., (2019)	ExE ectoderm	Rps5,Rps19,Phlda2,Rps4x,Hspa8,Rhox5,Fabp3,Bex3,Cebpb,Bex1,Hsp90aa1,Id2,Gsto1,Eif2s2,Plet1,Mt2,Ldoc1,Hat1,Rpl14,Cnbp,Clta,Ddah1,Slc25a5,Eif2s1,Tpt1,Rpsa,Eef1d,Atxn10,Slc16a3,Rpl28,Rps16,Rpl8,Vdac2,Snu13,Sin3b,Rhox9,Hmox1,C1qbp,Elf5,Arpc1b,Baz1a,Upp1,Tfap2c,Eif4ebp1,Fdps,Mrfap1,Dnajc2,Rpl13a,Trap1a,Tomm40,Fthl17a,Anp32b,Gjb3,Mkrn1,Polr1c,Atp5c1,Ddx39a,Ass1,Eif3h,Ppa1,Tipin,Nap1l1,Ube2a,Rpp21,Mrpl42…
Pijuan-Sala et al., (2019)	ExE endoderm	Apoe,Apoa1,Spink1,Rbp4,Apom,Ctsl,Afp,Calr,Apoa2,S100g,ND1,ATP6,Ctsb,Gpx3,Tomm20,Emb,Cyba,Cotl1,Cited1,COX3,Mt1,Ctsz,Amn,Lgmn,Aprt,CYTB,Ctsh,Gcsh,Spp2,COX1,Lgals2,Npl,Atp6v0d1,Cd63,Bex4,Snx3,Psph,Atp6v0b,Ddt,Bex2,Apoa4,Aqp3,Slc9a3r1,Hsp90b1,Hsbp1,Gstm1,Aldob,Txndc17,Vps29,COX2,Atp6v1g1,Bco1,Car7,Slc25a4,Atp6v1b2,Atp6v1e1,Trf,Tmem37,Vps35,H19,Cib1,Rab11a,Phgdh,ND2,2610528J11Rik,Suclg1,S100a1,Sdhd,F…
Pijuan-Sala et al., (2019)	ExE mesoderm	Ppp1r14a,Hoxb6,Hoxc10,Spin2c,Ngfr,Hoxd9,Rarg,Greb1,Hoxd1,Osr1,NA,Bambi,Hoxa10,Hoxc6,Prrx1,Wnt5a,Naaa,Hoxa9,Hand2,Mmp2,NA,Hoxb7,Tbx3,Hoxc4,Tmem119,Sparcl1,Tshz2,Unc5c,Foxf2,Hoxa11,Col9a1,Hdnr,Notum,Fstl1,Zfp516,Fzd10,Ppp3ca,Siah2,Resf1,Mocs1,Crb2,Rnf213,Adam19,Cdh11,Crispld1,Meis3,Ptk7,Rps6ka6,Itgb5,Twist1,Fgf10,Igsf3,Rab32,Ccnjl,Vldlr,Erbb2,Dusp4,Slc39a6,Nfkb1,Pip4p2,Mnat1,Pycr1,Lypd6,Hoxa3,27000…
Pijuan-Sala et al., (2019)	Mesenchyme	Krt18,Lum,Col1a1,Nnat,Postn,Tdo2,Dlk1,Rbbp7,Cnn2,Capzb,Col3a1,Cmtm7,Col1a2,Ppic,Hsd11b2,Laptm4a,Pitx1,Mid1ip1,Cnn3,Lrrfip1,Ccn4,Steap1,Efnb1,Meg3,Glipr2,Rbms1,Bmp4,Tmem158,Pja1,Tspan4,Stard8,Basp1,Hand1,Flna,Csrp1,Gas6,Tmem108,Creb3l1,Peg3,Plagl1,Gpx8,Igf2,Oaf,Nrp1,Prnp,C1qtnf12,Slc27a3,Ahnak,Spin2c,Ndn,Itgb1,Pdlim2,Il11ra1,Efemp2,Septin7,Tpd52l1,Tubb2a,Cbln1,Ripk2,Fxyd6,Timp2,Fermt2,Copz2,Arxes1…
Pijuan-Sala et al., (2019)	Nascent mesoderm	Lefty2,Mesp1,Tdgf1,Snai1,Slpi,Lmo1,Evx1,Frzb,Pmaip1,Arl4d,Klhl6,Cldnd1,Lhfp,Agtrap,Gas1,Smad1,Lhx1,Vrtn,Them5,Dll3,Chst7,Lor,Wnt3,Cxxc5,Pbx1,Pcdh7,St6galnac4,Pid1,Dusp6,Mrps6,Cachd1,Gata4,Zfp57,Rasgrp3,Ypel3,Fgf4,Aph1c,Rftn1,Lhx1os,Syndig1l,Adam19,Syndig1,Sash1,Adamtsl2,Cdh11,Chst2,Krt222,Rhbg,Prss22,Six2,Pmepa1,Rxrg,Optc,Anpep,Socs2,Bmper,Bace2,Tmem229a,Dact1,Plaat1,Prmt6,Zic3,Etv1,Fgf10,Epha1,C…
Pijuan-Sala et al., (2019)	NMP	Hoxc8,Fgf17,Epha5,Nkx1-2,Evx1os,Hoxb8,Hoxc9,Wnt5b,Lix1,Etv4,Lhpp,Hoxa9,Notum,Hoxc6,Smtnl2,Ncam1,Hes3,Hoxb4,Pycr1,Hoxc4,Ifngr2,Wnt3a,Ccnjl,Rarg,Greb1,Chd3,Igdcc3,Hoxa3,Fzd10,Hoxb7,Foxb1,Naaa,Tmem132c,Tlx2,Rmst,Sp8,Wfikkn1,Hoxb3,B230323A14Rik,Pcdh11x,Scg5,Hoxa4,Mnx1,Rprm,Spock3,Fbln2,Gpm6a,Ptk7,Arhgap24,Nsg1,Sema3e,Arid3b,Hoxc5,Crmp1,Mapk12,Pitrm1,Pim1,Ssbp2,Slc39a6,Tcea3,Rxrg,Rln1,Slc16a2,Il17rd,M…
Pijuan-Sala et al., (2019)	Paraxial mesoderm	Ppp1r1a,Arg1,Foxc2,Rspo1,Alx1,Meox2,Traf3ip2,Ebf1,Macroh2a2,Meox1,Aldh1a2,Six1,Mfap4,Irx1,Tbx1,Colec12,Foxp1,Fstl1,Sparcl1,Clmp,Wfdc21,Gm266,Col26a1,Cdh11,Foxd1,Smoc1,Pdgfrb,Serpinf1,Tmem132c,Ebf2,Tmem119,Foxl2,Fbn2,Col23a1,Foxc1,Lrig3,Stra6,Nfil3,Dusp23,Pard6g,Halr1,Nr2f2,Vcan,Spsb4,Tbx18,Flrt2,Col13a1,Trmt9b,Nbl1,Bgn,Tgfbi,Prrx1,Fzd2,Nrep,Foxd2,Itih5,Pdgfra,Ptgfr,S1pr3,Eya1,Lpar3,Tnfaip6,Batf,I…
Pijuan-Sala et al., (2019)	Parietal endoderm	Srgn,Col4a1,P4ha2,Pth1r,Nid1,Hs3st1,Lamb1,Lamc1,Plod2,Kdelr3,Lama1,Klf4,Col4a2,Fxyd3,Nog,Wfdc1,Ptger3,Serping1,Tinagl1,Eva1a,Slc6a2,Epas1,Thbd,Klf5,Plat,Bmper,Sox7,Serpinb6c,Adamts9,Grem2,Hkdc1,Chst15,Stat1,Fam114a1,C2cd4a,Fbxo15,Lrrc38,Ptk6,Tpbgl,Spon2,Drp2,Cemip,Spock1,Islr2,Susd2,Irf7,Lgi4,NA,Trpc5os,Lpar3,Gata6,Ifi27,Sema6d,Fst,Plod3,Slc6a16,Septin5,Pde1b,Slc5a2,Msl3,Abhd5,Tent5a,Adora1,Gata4…
Pijuan-Sala et al., (2019)	PGC	Sprr2a3,Dppa3,Dnd1,Psmb8,Tapbp,Gdf3,Nanos3,Klk7,Parp12,Prdm14,Ifitm3,Tdrd5,Irgm1,Dnaaf3,Isl2,Nmi,Irf1,Aldh2,Psme1,Ttyh1,Ceacam10,Lrrc34,Oasl2,Id4,Cyp2s1,Alpl,Cmtm6,Tmem185a,Dapl1,Parp9,Fam131c,Trim12a,M1ap,Crot,Prdm1,Cpsf4l,Smim10l2a,Nrxn1,Pdgfrl,Pik3ip1,Mycl,Shfl,Klhl24,Trim12c,A830018L16Rik,Kcnmb4,Amph,H2-M3,Pacsin1,Pex26,Psme2b,Ptk7,Hbp1,Eola1,Mxd3,Tor3a,Nmb,Efemp1,Ttc28,Aspscr1,Olig1,Wnt3a,Pn…
Pijuan-Sala et al., (2019)	Primitive Streak	Nefl,Nanog,Cdca7,Otx2,Psip1,1700013H16Rik,Eomes,Dusp1,Fgf5,Eed,Oard1,Apln,Vrtn,Ina,Epha1,Ap1m2,Myo10,Tor3a,Zfp992,Pmaip1,Hdac1,Wnt3,Olig1,Rab25,Cdca7l,Tmem59l,Fsd1,Chmp4c,Pck2,Tmem238,Zic2,Pid1,Sult4a1,Pmepa1,Rgs17,Tlcd3b,9130008F23Rik,Pdzd4,Eci1,Jakmip1,Mycl,Nmnat2,Arhgef26,Fam131c,Lrp11,Kcnk1,Tgif1,H2bu2,NA,Bmerb1,Galnt12,Pycard,Spop,Crmp1,Cpe,Msantd3,Casp3,Pir,Gltp,Adss,Tspan5,Wasf1,Foxd3,Zic3…
Pijuan-Sala et al., (2019)	Somitic mesoderm	Lfng,Hoxb1,Pcdh8,Fabp7,Nrarp,Meis2,Rspo3,Zfp503,Dll1,Fgf9,Ifitm1,Hes7,Lef1,Ifitm5,Tbx6,Aldh1a2,Meox1,Naaa,Dll3,Pcdh19,Aldoc,Smoc1,NA,Rasgrp3,Foxb1,Prtg,Wfdc21,Notch1,Rhbg,Magi1,Foxc2,Chst7,Plxna2,Hoxb4,Foxc1,Tmem132c,Lrig3,Greb1l,Hoxc4,Gbx2,Kcnk3,Epha4,Tenm4,Stra6,Rnf213,Cbr3,Adamtsl2,Hoxa3,Wnt3a,Rftn1,Tg,Arhgap24,Hoxa4,Nkd2,S1pr5,3110004A20Rik,Synm,Sv2b,S1pr3,Gfra3,2610528A11Rik,Ddit4,Cdx4,Tceal…
Pijuan-Sala et al., (2019)	Visceral endoderm	Dkk1,Trh,Cst3,Cyp26a1,Gpc4,Gsn,Fgfbp1,Foxq1,Pilra,Tagln2,Lefty1,Cd8a,Cd59a,Spint2,Amot,Bmp2,Slc39a8,Lrpap1,Myl6b,Fgf5,Crb3,Dapk2,Pdzk1ip1,Akr1c13,Kitl,Rbm47,Ap1s3,Akr1c19,Foxa3,Pdpn,Tph1,Ovol2,Txndc12,Eprn,Fzd5,Lpar1,Stard4,Tdrp,Tmprss2,Slc7a7,Fmr1nb,Emp2,Arid3c,Pga5,Anxa4,Lima1,Xlr4a,Tspan7,Xlr5a,Chrna9,Kcne1,Akr1c12,Cd55,Hkdc1,Foxa1,Ak8,Atp8a1,Lbh,Porcn,Cryl1,Chst15,Dgkk,Gas6,Slc39a4,Gramd1b,F5…
