## Supplementary Table 3 for "A bipartite function of ESRRB can integrate signaling over time to balance self-renewal and differentiation"

### Sheet: Figure_2G_stats
Cluster marker list	Database_lists	p-value	log2(OR)
2	Nowotschin et al. (2019) | PrE_E4.5	0.45251	0.765913
1	Nowotschin et al. (2019) | PrE_E4.5	4.19841e-06	1.8784
3	Nowotschin et al. (2019) | PrE_E4.5	1.2295e-56	4.02935
2	Nowotschin et al. (2019) | EPI_E4.5	5.11278e-14	5.51589
1	Nowotschin et al. (2019) | EPI_E4.5	1.60057e-31	3.96357
3	Nowotschin et al. (2019) | EPI_E4.5	0.988771	-2.17862
2	Nowotschin et al. (2019) | TE_E4.5	0.000728693	3.47132
1	Nowotschin et al. (2019) | TE_E4.5	4.14999e-07	2.27055
3	Nowotschin et al. (2019) | TE_E4.5	4.55016e-07	2.11134
2	Nowotschin et al. (2019) | PrE_E3.5	1	NA
1	Nowotschin et al. (2019) | PrE_E3.5	1	NA
3	Nowotschin et al. (2019) | PrE_E3.5	8.15449e-24	6.62121
2	Nowotschin et al. (2019) | ICM_E3.5	1	NA
1	Nowotschin et al. (2019) | ICM_E3.5	0.290681	1.59674
3	Nowotschin et al. (2019) | ICM_E3.5	1	NA
2	Nowotschin et al. (2019) | EPI_E3.5	1.86548e-10	7.75945
1	Nowotschin et al. (2019) | EPI_E3.5	0.0040681	3.39243
3	Nowotschin et al. (2019) | EPI_E3.5	1	NA
2	Nowotschin et al. (2019) | TE_E3.5	0.0568543	2.45622
1	Nowotschin et al. (2019) | TE_E3.5	0.0735902	0.981191
3	Nowotschin et al. (2019) | TE_E3.5	3.41243e-08	2.29666

### Sheet: Figure S4B_stats
Cluster marker list	Database_lists	p-value	log2(OR)
2	Pijuan-Sala et al., (2019) | Cardiomyocytes	0.390667	0.607814
1	Pijuan-Sala et al., (2019) | Cardiomyocytes	0.988132	-1.11726
3	Pijuan-Sala et al., (2019) | Cardiomyocytes	0.0271061	0.65756
2	Pijuan-Sala et al., (2019) | Caudal epiblast	0.219029	2.06398
1	Pijuan-Sala et al., (2019) | Caudal epiblast	0.903705	-1.22902
3	Pijuan-Sala et al., (2019) | Caudal epiblast	0.78668	-0.539376
2	Pijuan-Sala et al., (2019) | Definitive endoderm	0.293804	1.56645
1	Pijuan-Sala et al., (2019) | Definitive endoderm	0.226979	0.640379
3	Pijuan-Sala et al., (2019) | Definitive endoderm	0.579424	-0.0189791
2	Pijuan-Sala et al., (2019) | Epiblast	0.0498659	1.95759
1	Pijuan-Sala et al., (2019) | Epiblast	0.000372612	1.36387
3	Pijuan-Sala et al., (2019) | Epiblast	0.763849	-0.299532
2	Pijuan-Sala et al., (2019) | ExE ectoderm	0.0527847	1.12895
1	Pijuan-Sala et al., (2019) | ExE ectoderm	1.41373e-28	2.0846
3	Pijuan-Sala et al., (2019) | ExE ectoderm	7.76913e-15	1.40242
2	Pijuan-Sala et al., (2019) | ExE endoderm	0.574714	0.0300429
1	Pijuan-Sala et al., (2019) | ExE endoderm	0.79799	-0.228834
3	Pijuan-Sala et al., (2019) | ExE endoderm	5.07441e-43	2.46957
2	Pijuan-Sala et al., (2019) | ExE mesoderm	1	NA
1	Pijuan-Sala et al., (2019) | ExE mesoderm	0.52533	0.118366
3	Pijuan-Sala et al., (2019) | ExE mesoderm	0.0589386	1.0618
2	Pijuan-Sala et al., (2019) | Mesenchyme	1	NA
1	Pijuan-Sala et al., (2019) | Mesenchyme	0.193814	0.348698
3	Pijuan-Sala et al., (2019) | Mesenchyme	1.09477e-05	1.20014
2	Pijuan-Sala et al., (2019) | Nascent mesoderm	0.374216	1.13193
1	Pijuan-Sala et al., (2019) | Nascent mesoderm	0.150226	0.703945
3	Pijuan-Sala et al., (2019) | Nascent mesoderm	0.463581	0.143746
2	Pijuan-Sala et al., (2019) | NMP	0.322352	1.40315
1	Pijuan-Sala et al., (2019) | NMP	1	NA
3	Pijuan-Sala et al., (2019) | NMP	0.666426	-0.184363
2	Pijuan-Sala et al., (2019) | Paraxial mesoderm	1	NA
1	Pijuan-Sala et al., (2019) | Paraxial mesoderm	0.890185	-0.919142
3	Pijuan-Sala et al., (2019) | Paraxial mesoderm	0.948533	-1.24335
2	Pijuan-Sala et al., (2019) | Parietal endoderm	1	NA
1	Pijuan-Sala et al., (2019) | Parietal endoderm	0.913795	-1.03225
3	Pijuan-Sala et al., (2019) | Parietal endoderm	1.03002e-30	3.59517
2	Pijuan-Sala et al., (2019) | PGC	1	NA
1	Pijuan-Sala et al., (2019) | PGC	0.209448	0.954241
3	Pijuan-Sala et al., (2019) | PGC	0.313396	0.629101
2	Pijuan-Sala et al., (2019) | Primitive Streak	0.437132	0.834616
1	Pijuan-Sala et al., (2019) | Primitive Streak	0.169652	0.602867
3	Pijuan-Sala et al., (2019) | Primitive Streak	0.903397	-0.758612
2	Pijuan-Sala et al., (2019) | Somitic mesoderm	1	NA
1	Pijuan-Sala et al., (2019) | Somitic mesoderm	0.966439	-1.77084
3	Pijuan-Sala et al., (2019) | Somitic mesoderm	0.790694	-0.488848
2	Pijuan-Sala et al., (2019) | Visceral endoderm	1	NA
1	Pijuan-Sala et al., (2019) | Visceral endoderm	0.0738818	0.68661
3	Pijuan-Sala et al., (2019) | Visceral endoderm	0.000124008	1.30926

### Sheet: intersections
intersection
Nowotschin et al. (2019) | cluster_3_E4.5.220703_cluster_1	mt1
Nowotschin et al. (2019) | cluster_3_E4.5.220703_cluster_2	ldha,tuba1b,mif,slc25a1,adk,bex4,slc38a2,cyb5b,dhcr24,hmgcs1,top2a,dnmt3b,ddx21,cldn6,emb,dnmt3l,pcbp4,lin28a,slc9a3r1
Nowotschin et al. (2019) | cluster_3_E4.5.220703_cluster_3	sparc,col4a1,lamb1,lama1,glipr2,serpinh1,slc25a4,col4a2,runx1,rhox5,nostrin,lrpap1,foxq1,dab2,s100a10,2200002d01rik,hdlbp,gata4,itm2b,ctsl,stard8,fhl1,dnmt3a,tfpi,hspg2,ckap4,dusp9,pdia6,surf4,p4hb,reep5,gna12,cyp4f14,maged1,gfpt1,gdpd5,kdelr3,calr,dnajc10,colgalt1,lamc1,h1f0,vamp8,mydgf,pcbd1,dkk1,krtcap2,p4ha1,oat,calu,srgn,cubn,ppib,aqp8,copb2,fabp3,copa,gm10320,hnf1b,xbp1,gas6,sec61a1,selenos…
Nowotschin et al. (2019) | EPI_E4.5.220703_cluster_1	stmn2,mt1,mt2,gsta4,nedd4,fn1,l1td1,hmces,phc1,trap1a,tcea3
Nowotschin et al. (2019) | EPI_E4.5.220703_cluster_2	rcc2,pim2,snrpn,ifitm3,ldha,utf1,bex1,tuba1b,dek,col18a1,mif,cbx1,senp3,ccne1,slc38a2,pdzd4,usp28,ctbp2,nip7,top2a,flna,tle4,dnmt3b,ppp1r1a,pla2g1b,dnmt3l,esrp1,nedd4,ccnd1,aass,gsta4,lin28a,qser1,skil,pnp,peg10,slc16a3,psmb10,zfp652,pou3f1,zfp532
Nowotschin et al. (2019) | EPI_E4.5.220703_cluster_3	dnmt3a
Nowotschin et al. (2019) | TE_E4.5.220703_cluster_1	mt1,mt2,slc2a1,trap1a
Nowotschin et al. (2019) | TE_E4.5.220703_cluster_2	mycn,ldha,bex1,tuba1b,adk,ccne1,slc38a2,flna,myh9,cnn2,ddx21,gm9844,s100a6,pcbp4,tpm1,peg10,slc16a3
Nowotschin et al. (2019) | TE_E4.5.220703_cluster_3	glipr2,rhox5,s100a10,fhl1,dusp9,krt8,ddah1,sdc4,anxa5,anxa2,aprt,ezr,rnpep,s100a11,lpcat4,fabp3,gng2,sri,cnn3
Nowotschin et al. (2019) | cluster_3_E3.5.220703_cluster_1
Nowotschin et al. (2019) | cluster_3_E3.5.220703_cluster_2
Nowotschin et al. (2019) | cluster_3_E3.5.220703_cluster_3	gata6,fbp2,pdgfra,foxq1,snx2,sox17,shkbp1,uap1,asns,fabp5,sdc4,cpn1,dusp4,aqp8,psmb9,fam25c,marcks
Nowotschin et al. (2019) | ICM_E3.5.220703_cluster_1
Nowotschin et al. (2019) | ICM_E3.5.220703_cluster_2	alg13
Nowotschin et al. (2019) | ICM_E3.5.220703_cluster_3
Nowotschin et al. (2019) | EPI_E3.5.220703_cluster_1	zfp42,jam2,fn1,tdh,tdgf1
Nowotschin et al. (2019) | EPI_E3.5.220703_cluster_2	ifitm3,tdgf1,tdh
Nowotschin et al. (2019) | EPI_E3.5.220703_cluster_3
Nowotschin et al. (2019) | TE_E3.5.220703_cluster_1	mt1,mt2
Nowotschin et al. (2019) | TE_E3.5.220703_cluster_2	epcam,tjp2,myh9,cnn2,gm9844,tpm1,crip2
Nowotschin et al. (2019) | TE_E3.5.220703_cluster_3	cystm1,s100a10,elf3,cyp2s1,krt8,sord,ddah1,sdc4,snx1,akr1b8,anxa2,vamp8,rnpep,s100a11,fabp3,gng2,cap1,zbtb10,cstb,cnn3
Pijuan-Sala et al., (2019) | Cardiomyocytes.220703_cluster_1	ttn,tcea3
Pijuan-Sala et al., (2019) | Cardiomyocytes.220703_cluster_2	fkbp1a,mtch1,usp28,tpm1,timm9,crip2
Pijuan-Sala et al., (2019) | Cardiomyocytes.220703_cluster_3	gata6,shkbp1,gata4,atp5g3,fhl1,creb3l2,tnni3,maged1,idh1,calu,gata6os,eid1,cox6b1,atp5o,copa,xbp1,dlst,capns1,atp5h,qk,gbf1,nfxl1,tln1,atxn7l3b
Pijuan-Sala et al., (2019) | Caudal epiblast.220703_cluster_1	phc1
Pijuan-Sala et al., (2019) | Caudal epiblast.220703_cluster_2	apela
Pijuan-Sala et al., (2019) | Caudal epiblast.220703_cluster_3	echdc2,grtp1
Pijuan-Sala et al., (2019) | Definitive endoderm.220703_cluster_1	tcea3
Pijuan-Sala et al., (2019) | Definitive endoderm.220703_cluster_2	igf2bp1,fxyd6,grb7,btbd2,ptges3
Pijuan-Sala et al., (2019) | Definitive endoderm.220703_cluster_3	dusp4,rnd3,acadl,trim8
Pijuan-Sala et al., (2019) | Epiblast.220703_cluster_1	l1td1,pipox,phc1
Pijuan-Sala et al., (2019) | Epiblast.220703_cluster_2	utf1,jarid2,pdzd4,usp28,rbpms2,tjp2,hmgcs1,psip1,dnmt3b,pla2g1b,sephs1,btbd2,msh6,qser1,skil,glod4,chaf1b,pou3f1,ap1m2
Pijuan-Sala et al., (2019) | Epiblast.220703_cluster_3	shkbp1,dnmt3a,crtap,pmepa1,uso1,pgd,dnajc4,gm9774
Pijuan-Sala et al., (2019) | ExE ectoderm.220703_cluster_1	zfp42,mt2,l1td1,hmces,ash2l,atf4,mkrn1,trap1a
Pijuan-Sala et al., (2019) | ExE ectoderm.220703_cluster_2	prdx6,hsp90ab1,ncl,hnrnpab,bex1,tuba1b,hspa14,pabpc1,ranbp1,ruvbl2,nolc1,supt16,chd4,hspa4,nme1,cdkn2aipnl,jarid2,mybbp1a,ybx3,emc8,ccne1,srpk1,syce2,cct7,srm,9130401m01rik,heatr1,carm1,rrp9,nsun2,sae1,cyb5b,ctbp2,knop1,pa2g4,trim27,mbd3,dhcr24,hspd1,nup50,tcof1,utp14a,gar1,ppan,txn1,tjp2,dph3,eif2d,srrm1,nip7,top2a,bax,myh9,snu13,tomm70a,lyar,ppm1g,saal1,aplp1,ppp4c,wdr12,cisd1,ddx21,cdh1,fkbp5,…
Pijuan-Sala et al., (2019) | ExE ectoderm.220703_cluster_3	rhox5,upp1,gjb3,arih2,ckb,eif2s2,clta,shkbp1,klf5,vdac1,usp48,ak4,asns,elf3,echdc2,ap2m1,epop,hspg2,fbxo15,dusp9,wwtr1,gjb5,slc25a5,sord,lmna,ddah1,triml2,snx27,ubash3b,naa38,sdc4,idh3g,anxa5,uck2,arpc2,prkar2a,xpnpep1,psmd4,tbrg1,cluster_3p,dppa2,rps6ka1,niban2,wars,ostf1,tigar,ppat,s100a11,pcsk6,idh1,mdh2,krtcap2,jak1,tk1,wasf2,mtmr7,rac1,grina,ecpas,timm10,klf9,tollip,lpcat4,wdr45,arf1,fabp3,c…
Pijuan-Sala et al., (2019) | ExE endoderm.220703_cluster_1	mt1,tdh,atf4
Pijuan-Sala et al., (2019) | ExE endoderm.220703_cluster_2	gstm1,sod1,slc25a1,adk,bex4,tuba4a,myh9,impact,aplp1,grb7,cdh1,cldn6,emb,aass,lin28a,polr3g,skil,slc9a3r1,nipsnap1,pla2g12a,dnaja2,mrps34,ap1m2,tdh
Pijuan-Sala et al., (2019) | ExE endoderm.220703_cluster_3	slc25a4,tbx3,nostrin,lrpap1,apoc1,snx2,rab11a,cystm1,glud1,2200002d01rik,hdlbp,gata4,ctsl,npl,epop,igf2bp2,surf4,p4hb,reep5,sord,gna12,lmna,rab2a,triml2,snx27,ssr4,sdc4,snx1,sec31a,akr1a1,gfpt1,erp29,dusp4,cndp2,gdpd5,kdelr3,calr,cox6a1,colgalt1,trappc1,aprt,ezr,vamp8,ostf1,tigar,fmr1nb,mydgf,ddt,rnpep,pcbd1,crtap,dad1,pitpna,rab14,cd63,mtmr7,lamp1,cubn,smdt1,ppfibp2,klb,atpif1,ppib,aqp8,mpp1,cop…
Pijuan-Sala et al., (2019) | ExE mesoderm.220703_cluster_1
Pijuan-Sala et al., (2019) | ExE mesoderm.220703_cluster_2	carm1,tle4,mad2l1
Pijuan-Sala et al., (2019) | ExE mesoderm.220703_cluster_3	tbx3,snx1,dusp4,jak1,cdk2,appbp2,rnd3
Pijuan-Sala et al., (2019) | Mesenchyme.220703_cluster_1
Pijuan-Sala et al., (2019) | Mesenchyme.220703_cluster_2	tspan4,mtch1,carm1,igf2bp1,fubp1,top2a,flna,myh9,fxyd6,ppm1g,st13,cnn2,btbd2,gm9844,lin28a,ubap2,prrc2b,cetn3
Pijuan-Sala et al., (2019) | Mesenchyme.220703_cluster_3	gata6,glipr2,tbx3,uap1,hdlbp,stard8,itga3,igf2,creb3l2,fabp5,p4hb,maged1,sec31a,gfpt1,akr1b8,niban2,cmtm7,jak1,calu,ppfibp2,copb2,copa,ppp2r5d,gas6,sec61a1,fez2,cap1,lmf2,sec23a,appbp2,rnd3,rock2,map4,trim8,cnn3,gbf1,nfxl1,tln1
Pijuan-Sala et al., (2019) | Nascent mesoderm.220703_cluster_1	tdgf1
Pijuan-Sala et al., (2019) | Nascent mesoderm.220703_cluster_2	socs2,utp14a,sephs1,tdgf1,btbd2,naf1,mad2l1
Pijuan-Sala et al., (2019) | Nascent mesoderm.220703_cluster_3	tbx3,gata4,snai1,eid1,pmepa1,hpcal1
Pijuan-Sala et al., (2019) | NMP.220703_cluster_1	tcea3
Pijuan-Sala et al., (2019) | NMP.220703_cluster_2
Pijuan-Sala et al., (2019) | NMP.220703_cluster_3	igf2bp2,prkar2a,dusp4,atxn7l3b
Pijuan-Sala et al., (2019) | Paraxial mesoderm.220703_cluster_1
Pijuan-Sala et al., (2019) | Paraxial mesoderm.220703_cluster_2	mbd3,ppp1r1a
Pijuan-Sala et al., (2019) | Paraxial mesoderm.220703_cluster_3	pdgfra,pgd
Pijuan-Sala et al., (2019) | Parietal endoderm.220703_cluster_1
Pijuan-Sala et al., (2019) | Parietal endoderm.220703_cluster_2	aplp1,rnf24
Pijuan-Sala et al., (2019) | Parietal endoderm.220703_cluster_3	sparc,gata6,col4a1,lamb1,lama1,serpinh1,col4a2,pdgfra,klf5,uap1,hdlbp,gata4,fbxo15,ckap4,creb3l2,p4ha2,gna12,lmna,gfpt1,erp29,gdpd5,kdelr3,colgalt1,lamc1,niban2,kdelr2,p4ha1,calu,srgn,txndc12,gata6os,plekhf1,pmepa1,copb2,hs3st1,lpcat4,copa,ephb3,sox7,lmf2,sec23a,pros1,eva1a,gmppa,nagk,tex264
Pijuan-Sala et al., (2019) | PGC.220703_cluster_1
Pijuan-Sala et al., (2019) | PGC.220703_cluster_2	ifitm3,dppa3,psme1
Pijuan-Sala et al., (2019) | PGC.220703_cluster_3	s100a10,cyp2s1,cluster_3p
Pijuan-Sala et al., (2019) | Primitive Streak.220703_cluster_1	pipox
Pijuan-Sala et al., (2019) | Primitive Streak.220703_cluster_2	pdzd4,utp14a,kctd3,psip1,btbd2,naf1,morc3,ap1m2
Pijuan-Sala et al., (2019) | Primitive Streak.220703_cluster_3	ak4,leprot,elovl6,pmepa1
Pijuan-Sala et al., (2019) | Somitic mesoderm.220703_cluster_1
Pijuan-Sala et al., (2019) | Somitic mesoderm.220703_cluster_2	ifitm1
Pijuan-Sala et al., (2019) | Somitic mesoderm.220703_cluster_3	pdgfra,prkar2a,dusp4
Pijuan-Sala et al., (2019) | Visceral endoderm.220703_cluster_1
Pijuan-Sala et al., (2019) | Visceral endoderm.220703_cluster_2	epcam,adk,laptm4b,apela,gtf2h5,tjp2,nme4,bax,myh9,grb7,cdh1,pcbp4,cetn3
Pijuan-Sala et al., (2019) | Visceral endoderm.220703_cluster_3	lrpap1,cst3,foxq1,gata4,gna12,gdpd5,trappc1,fmr1nb,leprot,dkk1,jak1,p4ha1,mtmr7,txndc12,ppfibp2,commd3,snx6,hnf1b,gas6,hpcal1,flnb,rock2,acadl,nagk
