## Supplementary Table 4 for "A bipartite function of ESRRB can integrate signaling over time to balance self-renewal and differentiation"

### Sheet: Dashboard
	1
dataset1	['../CAT/01_dataset.h5ad', 'teresa', 'louvain', None]
dataset2	['../CAT/nowo.h5', 'nowo', 'ct', None]
features
distance	euclidean
sigma	1.6
iterations	1000

### Sheet: cluster_0
	dist mean	dist std	diff to closest	diff uncertainty	diff sigma away	diff sigma away p	significant
nowo_E4.5_EPI	46.3676	0.690246	0	0.976156	0	0.5	TRUE
nowo_E3.5_EPI	48.9642	0.516205	2.59659	0.861921	3.01256	0.00129525	FALSE
nowo_E3.5_PrE	49.8343	0.5096	3.46676	0.857981	4.0406	2.66568e-05	FALSE
nowo_E3.5_ICM	50.8189	0.499477	4.45136	0.852007	5.22456	8.72868e-08	FALSE
nowo_E4.5_PrE	52.7846	0.531979	6.41701	0.87146	7.36352	8.95639e-14	FALSE
nowo_E3.5_TE	57.0253	0.512312	10.6578	0.859595	12.3986	1.32951e-35	FALSE
nowo_E4.5_TE	57.4734	0.650074	11.1059	0.948175	11.7129	5.47579e-32	FALSE

### Sheet: cluster_1
	dist mean	dist std	diff to closest	diff uncertainty	diff sigma away	diff sigma away p	significant
nowo_E4.5_EPI	45.7994	0.91027	0	1.28732	0	0.5	TRUE
nowo_E3.5_EPI	49.4696	0.762936	3.67018	1.18771	3.09012	0.00100037	FALSE
nowo_E3.5_PrE	50.2986	0.742778	4.49924	1.17487	3.82958	6.4182e-05	FALSE
nowo_E3.5_ICM	50.9979	0.738061	5.19845	1.17189	4.43595	4.5833e-06	FALSE
nowo_E4.5_PrE	52.6962	0.727693	6.89678	1.16539	5.91801	1.62925e-09	FALSE
nowo_E4.5_TE	56.7593	0.821986	10.9599	1.22648	8.93604	2.01684e-19	FALSE
nowo_E3.5_TE	57.1241	0.699495	11.3247	1.14799	9.86478	2.9583e-23	FALSE

### Sheet: cluster_2
	dist mean	dist std	diff to closest	diff uncertainty	diff sigma away	diff sigma away p	significant
nowo_E3.5_PrE	47.6215	0.997774	0	1.41106	0	0.5	TRUE
nowo_E4.5_PrE	47.7396	0.99873	0.118154	1.41174	0.0836938	0.46665	TRUE
nowo_E3.5_ICM	50.0848	0.9464	2.46333	1.37522	1.79123	0.0366284	FALSE
nowo_E3.5_EPI	50.2481	0.963874	2.62666	1.3873	1.89336	0.0291552	FALSE
nowo_E4.5_EPI	52.7148	1.02329	5.09336	1.42922	3.56372	0.000182817	FALSE
nowo_E3.5_TE	54.393	0.877751	6.77155	1.32891	5.09557	1.73845e-07	FALSE
nowo_E4.5_TE	56.1607	0.906335	8.53923	1.34796	6.33493	1.18727e-10	FALSE
