## Supplementary Table 6 for "A bipartite function of ESRRB can integrate signaling over time to balance self-renewal and differentiation"

### Sheet: DEgenes_Figure_4C_stats
RNA bulk markers	Markers_GeneOverlap reference	p-value	log2(OR)
20210930_upNaKOcEiNvsRest_l2fc1padj01	Nowotschin et al. (2019) | PrE_E4.5	0.783239	-0.348218
20210930_upNaKOcEvsRest_l2fc1padj01	Nowotschin et al. (2019) | PrE_E4.5	0.318181	0.323641
20210930_upNaKOvsRest_l2fc1padj01	Nowotschin et al. (2019) | PrE_E4.5	0.000851055	0.81103
20210930_upNaKOcEiNvsRest_l2fc1padj01	Nowotschin et al. (2019) | EPI_E4.5	0.198733	0.538822
20210930_upNaKOcEvsRest_l2fc1padj01	Nowotschin et al. (2019) | EPI_E4.5	0.00282202	1.50154
20210930_upNaKOvsRest_l2fc1padj01	Nowotschin et al. (2019) | EPI_E4.5	0.102217	0.457721
20210930_upNaKOcEiNvsRest_l2fc1padj01	Nowotschin et al. (2019) | TE_E4.5	0.0876132	0.745424
20210930_upNaKOcEvsRest_l2fc1padj01	Nowotschin et al. (2019) | TE_E4.5	0.989138	-2.18923
20210930_upNaKOvsRest_l2fc1padj01	Nowotschin et al. (2019) | TE_E4.5	4.77506e-15	1.94698
20210930_upNaKOcEiNvsRest_l2fc1padj01	Nowotschin et al. (2019) | PrE_E3.5	0.457206	0.750875
20210930_upNaKOcEvsRest_l2fc1padj01	Nowotschin et al. (2019) | PrE_E3.5	6.76455e-05	3.79469
20210930_upNaKOvsRest_l2fc1padj01	Nowotschin et al. (2019) | PrE_E3.5	0.261695	0.826323
20210930_upNaKOcEiNvsRest_l2fc1padj01	Nowotschin et al. (2019) | ICM_E3.5	0.0997688	1.99509
20210930_upNaKOcEvsRest_l2fc1padj01	Nowotschin et al. (2019) | ICM_E3.5	1	NA
20210930_upNaKOvsRest_l2fc1padj01	Nowotschin et al. (2019) | ICM_E3.5	0.475716	0.366034
20210930_upNaKOcEiNvsRest_l2fc1padj01	Nowotschin et al. (2019) | EPI_E3.5	0.000132044	3.61553
20210930_upNaKOcEvsRest_l2fc1padj01	Nowotschin et al. (2019) | EPI_E3.5	0.00599378	3.18682
20210930_upNaKOvsRest_l2fc1padj01	Nowotschin et al. (2019) | EPI_E3.5	0.453409	0.433209
20210930_upNaKOcEiNvsRest_l2fc1padj01	Nowotschin et al. (2019) | TE_E3.5	0.0297913	0.989578
20210930_upNaKOcEvsRest_l2fc1padj01	Nowotschin et al. (2019) | TE_E3.5	0.0252817	1.15534
20210930_upNaKOvsRest_l2fc1padj01	Nowotschin et al. (2019) | TE_E3.5	4.36424e-09	1.58705

### Sheet: intersections_DEgenes
intersection
Nowotschin et al. (2019) | EPI_E3.5.20210930_upNaKOcEiNvsRest_l2fc1padj01	msc,ppp1r14d,klf4,id3,spp1,nanog,pou2f3,cobl,kat6b,jam2,zfp57
Nowotschin et al. (2019) | EPI_E3.5.20210930_upNaKOcEvsRest_l2fc1padj01	msc,lefty2,klf4,c130073f10rik,upp1,jam2,zfp57
Nowotschin et al. (2019) | EPI_E3.5.20210930_upNaKOvsRest_l2fc1padj01	lefty2,aqp3,lpl,pttg1,ephx2
Nowotschin et al. (2019) | EPI_E4.5.20210930_upNaKOcEiNvsRest_l2fc1padj01	nfib,laptm5,kdr,adap1,trf,soga3,cobl,etv4,ripk3,h2-m5,nr0b1,ube2dnl1
Nowotschin et al. (2019) | EPI_E4.5.20210930_upNaKOcEvsRest_l2fc1padj01	dusp27,kdr,aass,hmces,trh,ndufa4l2,etv4,ace,rpl10l,otx2,h2-m5,epas1,spink10,ube2dnl1
Nowotschin et al. (2019) | EPI_E4.5.20210930_upNaKOvsRest_l2fc1padj01	fzd7,platr5,igsf9,nnat,skil,lef1,cth,esrp1,ptprf,pou3f1,fgf5,aass,mest,tmem40,nav2,pak1,phlda2,bst2,chd9,pcbp4,enpp3,col18a1,irf1,sox11,g2e3,egln3,vrtn,meg3,sema4d,fam169a,grhl2,slc38a2,tuba1a,gramd3,fam111a,pim2,pdzd4
Nowotschin et al. (2019) | ICM_E3.5.20210930_upNaKOcEiNvsRest_l2fc1padj01	zc3hav1,nanog,rnd1
Nowotschin et al. (2019) | ICM_E3.5.20210930_upNaKOcEvsRest_l2fc1padj01	stmn3,ak4,slc1a1
Nowotschin et al. (2019) | ICM_E3.5.20210930_upNaKOvsRest_l2fc1padj01	slc43a3,aqp3,dppa3,bcl2l14,rnf213,mboat1,gch1,gulo,tmem191c,hmgn5
Nowotschin et al. (2019) | PrE_E3.5.20210930_upNaKOcEiNvsRest_l2fc1padj01	lmo2,bmp4
Nowotschin et al. (2019) | PrE_E3.5.20210930_upNaKOcEvsRest_l2fc1padj01	sdc4,aqp8,nt5e,upp1,fbp2,fgf10,bmp4,gata6,dcaf12l1
Nowotschin et al. (2019) | PrE_E3.5.20210930_upNaKOvsRest_l2fc1padj01	glipr2,plac8,fgfr2,dusp4,nuak1,psmb9
Nowotschin et al. (2019) | PrE_E4.5.20210930_upNaKOcEiNvsRest_l2fc1padj01	vim,tfpi,trim44,rcn1,selenow,nrg1,esam,etv4,sox7,kdelr3,lama1,egr1,spink1
Nowotschin et al. (2019) | PrE_E4.5.20210930_upNaKOcEvsRest_l2fc1padj01	dpp4,nostrin,id1,hnf4a,ipp,aqp8,bmper,prss35,etv4,sox7,spink1
Nowotschin et al. (2019) | PrE_E4.5.20210930_upNaKOvsRest_l2fc1padj01	cfc1,slc40a1,2810459m11rik,nav1,soat1,lefty1,ptpn14,cubn,mvb12b,gsn,galnt3,lrp2,lrrn4,kcng1,gyg,phgdh,sars,slc39a8,tspan5,glipr2,ssbp3,fgf5,podxl,dennd5b,meis3,hpn,rhpn2,rcn3,mogat2,serpinh1,h19,kcnk1,pcbp4,pth1r,cmtm8,unc5b,srgn,gadd45b,car4,pxdn,lamb1,eml1,meg3,emb,loxl2,dab2,ank,slc38a2,clic6,agpat4,zfp948,cldn6,clic5,vegfa,slc23a1,stx3,cyp26a1,scd1,clcn5,maoa,rhox6,gpc3,fhl1,hmgb3,pnma5,efnb1…
Nowotschin et al. (2019) | TE_E3.5.20210930_upNaKOcEiNvsRest_l2fc1padj01	wnt6,ptges,ass1,pak6,pdgfa,gprc5a,selenow,lgals4,mras,enpp1,arhgap9,tfap2a,lcp1,tfeb,cdx1,smad7
Nowotschin et al. (2019) | TE_E3.5.20210930_upNaKOcEvsRest_l2fc1padj01	wnt6,pramel7,sdc4,c130073f10rik,akr1b8,mgll,crxos,cyp2s1,epas1,cdx1
Nowotschin et al. (2019) | TE_E3.5.20210930_upNaKOvsRest_l2fc1padj01	cfc1,gulp1,elf3,csrp1,gata3,tmem62,patl2,b2m,tfap2c,cgn,pdzk1,bspry,ptprf,2610528j11rik,tmem125,smim1,arhgef16,cdk14,auts2,cldn4,atp6v0a4,tacstd2,capg,frmd4b,camk1,il17re,phldb3,atg16l2,stard10,prss8,fgfr2,rab11fip1,cdh1,endod1,tpm1,cnn2,tjp3,erbb3,rasl10a,cldn7,rab11fip4,epn3,dsp,sh3bp5,atp12a,ank,myh9,lgals1,arhgap8,wnt7b,cacnb3,krt8,krt18,slc15a2,vgll3,tmprss2,ai661453,crb3,epcam,mbp,kank1,mid…
Nowotschin et al. (2019) | TE_E4.5.20210930_upNaKOcEiNvsRest_l2fc1padj01	ass1,anxa5,pdgfa,gprc5a,selenow,gm5424,myl4,itgb3,tfap2a,lcp1,smad7,myof
Nowotschin et al. (2019) | TE_E4.5.20210930_upNaKOcEvsRest_l2fc1padj01	nrp2,sdc4,prkch
Nowotschin et al. (2019) | TE_E4.5.20210930_upNaKOvsRest_l2fc1padj01	csrp1,lad1,ier5,gata3,aif1l,gsn,prnp,tfap2c,s100a13,phgdh,ank2,adgrl2,glipr2,tmem125,mfsd2a,bmp8b,pou3f1,tmem54,cdk14,sema3e,fosl2,fgfbp1,anxa3,auts2,cldn4,cldn3,cald1,tacstd2,capg,sbsn,parva,fgfr2,h19,igf2,phlda2,palld,cbfa2t3,cln6,tpm1,pcbp4,cmtm8,ctdspl,cdcp1,cnn2,egfr,cldn7,car4,krt19,metrnl,mycn,dsp,ocln,slc7a8,myh9,lgals1,wnt7b,slc38a2,krt7,krt8,krt18,nfkbiz,vgll3,tmprss2,psat1,fhl1,fthl17a…

### Sheet: PCA_Figure_S5B_stats
PC_lists	Database_lists	value	Study	cell_type	odds
pc1-neg	Nowotschin et al. (2019) | PrE_E4.5	0.0139397	Nowotschin et al. (2019)	PrE_E4.5	2.2064
pc1-pos	Nowotschin et al. (2019) | PrE_E4.5	1	Nowotschin et al. (2019)	PrE_E4.5	NA
pc2-neg	Nowotschin et al. (2019) | PrE_E4.5	0.066244	Nowotschin et al. (2019)	PrE_E4.5	1.7566
pc2-pos	Nowotschin et al. (2019) | PrE_E4.5	0.238878	Nowotschin et al. (2019)	PrE_E4.5	1.13765
pc1-neg	Nowotschin et al. (2019) | EPI_E4.5	0.117565	Nowotschin et al. (2019)	EPI_E4.5	1.81171
pc1-pos	Nowotschin et al. (2019) | EPI_E4.5	1	Nowotschin et al. (2019)	EPI_E4.5	NA
pc2-neg	Nowotschin et al. (2019) | EPI_E4.5	0.447847	Nowotschin et al. (2019)	EPI_E4.5	0.776244
pc2-pos	Nowotschin et al. (2019) | EPI_E4.5	0.000301346	Nowotschin et al. (2019)	EPI_E4.5	3.24424
pc1-neg	Nowotschin et al. (2019) | TE_E4.5	0.477394	Nowotschin et al. (2019)	TE_E4.5	0.647184
pc1-pos	Nowotschin et al. (2019) | TE_E4.5	1	Nowotschin et al. (2019)	TE_E4.5	NA
pc2-neg	Nowotschin et al. (2019) | TE_E4.5	0.000450847	Nowotschin et al. (2019)	TE_E4.5	3.113
pc2-pos	Nowotschin et al. (2019) | TE_E4.5	0.13565	Nowotschin et al. (2019)	TE_E4.5	1.68221
pc1-neg	Nowotschin et al. (2019) | PrE_E3.5	1	Nowotschin et al. (2019)	PrE_E3.5	NA
pc1-pos	Nowotschin et al. (2019) | PrE_E3.5	1	Nowotschin et al. (2019)	PrE_E3.5	NA
pc2-neg	Nowotschin et al. (2019) | PrE_E3.5	1	Nowotschin et al. (2019)	PrE_E3.5	NA
pc2-pos	Nowotschin et al. (2019) | PrE_E3.5	4.61887e-07	Nowotschin et al. (2019)	PrE_E3.5	6.31168
pc1-neg	Nowotschin et al. (2019) | ICM_E3.5	1	Nowotschin et al. (2019)	ICM_E3.5	NA
pc1-pos	Nowotschin et al. (2019) | ICM_E3.5	0.055134	Nowotschin et al. (2019)	ICM_E3.5	4.22748
pc2-neg	Nowotschin et al. (2019) | ICM_E3.5	0.055134	Nowotschin et al. (2019)	ICM_E3.5	4.22748
pc2-pos	Nowotschin et al. (2019) | ICM_E3.5	1	Nowotschin et al. (2019)	ICM_E3.5	NA
pc1-neg	Nowotschin et al. (2019) | EPI_E3.5	1	Nowotschin et al. (2019)	EPI_E3.5	NA
pc1-pos	Nowotschin et al. (2019) | EPI_E3.5	0.00133672	Nowotschin et al. (2019)	EPI_E3.5	5.38511
pc2-neg	Nowotschin et al. (2019) | EPI_E3.5	0.0528974	Nowotschin et al. (2019)	EPI_E3.5	4.29112
pc2-pos	Nowotschin et al. (2019) | EPI_E3.5	0.0528974	Nowotschin et al. (2019)	EPI_E3.5	4.29112
pc1-neg	Nowotschin et al. (2019) | TE_E3.5	1	Nowotschin et al. (2019)	TE_E3.5	NA
pc1-pos	Nowotschin et al. (2019) | TE_E3.5	0.455709	Nowotschin et al. (2019)	TE_E3.5	0.741477
pc2-neg	Nowotschin et al. (2019) | TE_E3.5	0.00033603	Nowotschin et al. (2019)	TE_E3.5	3.20877
pc2-pos	Nowotschin et al. (2019) | TE_E3.5	0.12222	Nowotschin et al. (2019)	TE_E3.5	1.77685

### Sheet: intersections_PCs
Nowotschin et al. (2019) | PrE_E4.5.pc1-neg	car4,meg3,slc40a1,lefty1
Nowotschin et al. (2019) | PrE_E4.5.pc1-pos
Nowotschin et al. (2019) | PrE_E4.5.pc2-neg	tfpi,trim44,lama1
Nowotschin et al. (2019) | PrE_E4.5.pc2-pos	dpp4,lefty1
Nowotschin et al. (2019) | EPI_E4.5.pc1-neg	meg3,esrp1
Nowotschin et al. (2019) | EPI_E4.5.pc1-pos
Nowotschin et al. (2019) | EPI_E4.5.pc2-neg	fstl1
Nowotschin et al. (2019) | EPI_E4.5.pc2-pos	trh,otx2,aass,spink10,peg10
Nowotschin et al. (2019) | TE_E4.5.pc1-neg	car4
Nowotschin et al. (2019) | TE_E4.5.pc1-pos
Nowotschin et al. (2019) | TE_E4.5.pc2-neg	tfap2a,gprc5a,myof,krt8,dsp
Nowotschin et al. (2019) | TE_E4.5.pc2-pos	sdc4,peg10
Nowotschin et al. (2019) | PrE_E3.5.pc1-neg
Nowotschin et al. (2019) | PrE_E3.5.pc1-pos
Nowotschin et al. (2019) | PrE_E3.5.pc2-neg
Nowotschin et al. (2019) | PrE_E3.5.pc2-pos	gata6,sdc4,pdgfra,dusp4
Nowotschin et al. (2019) | ICM_E3.5.pc1-neg
Nowotschin et al. (2019) | ICM_E3.5.pc1-pos	nanog
Nowotschin et al. (2019) | ICM_E3.5.pc2-neg	nanog
Nowotschin et al. (2019) | ICM_E3.5.pc2-pos
Nowotschin et al. (2019) | EPI_E3.5.pc1-neg
Nowotschin et al. (2019) | EPI_E3.5.pc1-pos	nanog,jam2
Nowotschin et al. (2019) | EPI_E3.5.pc2-neg	nanog
Nowotschin et al. (2019) | EPI_E3.5.pc2-pos	lefty2
Nowotschin et al. (2019) | TE_E3.5.pc1-neg
Nowotschin et al. (2019) | TE_E3.5.pc1-pos	mras
Nowotschin et al. (2019) | TE_E3.5.pc2-neg	tfap2a,mras,gprc5a,krt8,dsp
Nowotschin et al. (2019) | TE_E3.5.pc2-pos	sdc4,crxos
