## Supplementary Table 9 for "A bipartite function of ESRRB can integrate signaling over time to balance self-renewal and differentiation"

### Sheet: Figure_4E_stats
genes adjacent to ATAC enriched peaks, condition	Markers_GeneOverlap reference	p-value	log2(OR)
20210830_upNaKOcEiNvsRest_l2fc1padj01_anngenes_uniq	Nowotschin et al. (2019) | PrE_E4.5	0.0925417	0.227923
20210830_upNaKOcEvsRest_l2fc1padj01_anngenes_uniq	Nowotschin et al. (2019) | PrE_E4.5	0.400048	0.0871102
20210830_upNaKOvsRest_l2fc1padj01_anngenes_uniq	Nowotschin et al. (2019) | PrE_E4.5	0.533985	-0.0058867
20210830_upNaKOcEiNvsRest_l2fc1padj01_anngenes_uniq	Nowotschin et al. (2019) | EPI_E4.5	1.96177e-05	0.821076
20210830_upNaKOcEvsRest_l2fc1padj01_anngenes_uniq	Nowotschin et al. (2019) | EPI_E4.5	0.0055174	0.780139
20210830_upNaKOvsRest_l2fc1padj01_anngenes_uniq	Nowotschin et al. (2019) | EPI_E4.5	0.806758	-0.162539
20210830_upNaKOcEiNvsRest_l2fc1padj01_anngenes_uniq	Nowotschin et al. (2019) | TE_E4.5	5.75537e-06	0.836639
20210830_upNaKOcEvsRest_l2fc1padj01_anngenes_uniq	Nowotschin et al. (2019) | TE_E4.5	0.437003	0.0781856
20210830_upNaKOvsRest_l2fc1padj01_anngenes_uniq	Nowotschin et al. (2019) | TE_E4.5	0.00167277	0.547305
20210830_upNaKOcEiNvsRest_l2fc1padj01_anngenes_uniq	Nowotschin et al. (2019) | PrE_E3.5	0.510277	0.100815
20210830_upNaKOcEvsRest_l2fc1padj01_anngenes_uniq	Nowotschin et al. (2019) | PrE_E3.5	0.0517399	1.45442
20210830_upNaKOvsRest_l2fc1padj01_anngenes_uniq	Nowotschin et al. (2019) | PrE_E3.5	0.455105	0.173599
20210830_upNaKOcEiNvsRest_l2fc1padj01_anngenes_uniq	Nowotschin et al. (2019) | ICM_E3.5	0.219778	0.615988
20210830_upNaKOcEvsRest_l2fc1padj01_anngenes_uniq	Nowotschin et al. (2019) | ICM_E3.5	0.0328996	1.66616
20210830_upNaKOvsRest_l2fc1padj01_anngenes_uniq	Nowotschin et al. (2019) | ICM_E3.5	0.301673	0.436958
20210830_upNaKOcEiNvsRest_l2fc1padj01_anngenes_uniq	Nowotschin et al. (2019) | EPI_E3.5	6.97142e-06	2.81153
20210830_upNaKOcEvsRest_l2fc1padj01_anngenes_uniq	Nowotschin et al. (2019) | EPI_E3.5	0.027746	1.74422
20210830_upNaKOvsRest_l2fc1padj01_anngenes_uniq	Nowotschin et al. (2019) | EPI_E3.5	0.986881	-1.56477
20210830_upNaKOcEiNvsRest_l2fc1padj01_anngenes_uniq	Nowotschin et al. (2019) | TE_E3.5	0.000445076	0.666208
20210830_upNaKOcEvsRest_l2fc1padj01_anngenes_uniq	Nowotschin et al. (2019) | TE_E3.5	0.0225627	0.629756
20210830_upNaKOvsRest_l2fc1padj01_anngenes_uniq	Nowotschin et al. (2019) | TE_E3.5	0.0226261	0.393131

### Sheet: intersections
intersection
Nowotschin et al. (2019) | PrE_E4.5.20210830_upNaKOcEiNvsRest_l2fc1padj01_anngenes_uniq	acly,acsl3,agpat3,agpat4,agrn,apoa1,atp2a2,atp2b1,bag2,basp1,bend5,cemip,ckap4,clic5,col4a1,col4a2,cotl1,creld2,csrp2,ctsc,ctsz,cubn,dab2,dkk1,dnmt3a,dram1,efnb1,elovl5,eml1,epha2,eps8,ermp1,fgf3,fhl1,fkbp11,flrt3,gapdh,gas6,ggta1,glul,gna12,gns,gramd1b,h13,herpud1,hes1,hk2,hspb1,hspg2,htra1,id1,kdelr3,lama1,lamc1,ldha,lgals2,lrp2,maf,mfsd12,mlec,mme,mtus1,mvb12b,mvk,myo18a,nid2,ninj1,nmb,nrg1,nx…
Nowotschin et al. (2019) | PrE_E4.5.20210830_upNaKOcEvsRest_l2fc1padj01_anngenes_uniq	aldh18a1,amot,atp6v1a,basp1,bend5,cgnl1,cited2,dnmt3a,dpp4,egfl7,eml1,eps8,f2r,flrt3,hnf4a,hopx,id1,ipp,iqgap2,lman1,mapk3,mif,nid2,p4ha1,pdia6,rbm47,rpn1,sccpdh,scd2,sec61g,sel1l,tbc1d13
Nowotschin et al. (2019) | PrE_E4.5.20210830_upNaKOvsRest_l2fc1padj01_anngenes_uniq	2810459m11rik,abcg2,adk,agpat4,akap9,amot,amotl2,atp2a2,atp2b1,atp6v1h,bag2,basp1,bbx,bend5,bicc1,camsap3,car4,card19,cited2,clcn5,cldn6,clic5,ctsc,ctsh,cubn,cyp26a1,dab2,dapk2,dgkk,dnajb11,dnajc3,dnmt3a,dram1,dusp9,efnb1,egfl7,emb,eml1,eno1b,eps8,ermp1,exoc6,far1,fhl1,flrt3,foxa2,foxq1,gdpd5,glul,gna12,hk2,hmgb3,hmgcs1,hmgn2,hnf1b,hopx,hspg2,insig1,iqgap2,klhl2,kpna2,lamb1,lamc1,lefty1,lgmn,lrp2…
Nowotschin et al. (2019) | EPI_E4.5.20210830_upNaKOcEiNvsRest_l2fc1padj01_anngenes_uniq	acp6,adam23,ahdc1,aldh2,apobec3,bcor,bex1,cars2,ccnd1,cdca7,cers4,chd9,col18a1,cox7c,csrp2,ctbp2,dab1,ddx58,dnmt3a,dusp27,dusp6,etv4,etv5,fgf15,fgf4,flna,fn1,fstl1,h2-m5,hmces,hspb1,irf1,jmjd1c,kdm2b,kdm5b,ldha,lmo4,ltbp4,manba,morc1,msi2,mt2,mtss1,mylpf,myo10,myrf,nav2,nedd4,nfib,nid2,nmnat2,nptx2,pcsk1n,pdk1,peg10,pfkp,pglyrp1,phc1,phf21a,pigp,pitpnc1,platr5,pola1,pou3f1,proser1,qser1,rarg,rbpj…
Nowotschin et al. (2019) | EPI_E4.5.20210830_upNaKOcEvsRest_l2fc1padj01_anngenes_uniq	aass,acp6,akr1b3,cdca7,cox7c,dnmt3a,dusp27,dusp6,etv4,hells,hmces,hopx,mif,morc1,mt2,nid2,pde7a,pfkp,pglyrp1,phf21a,setx,stmn2,tfdp2,tle4,tmem245,trh,usp28,zfp423,zfp462,zfp652,zfp982
Nowotschin et al. (2019) | EPI_E4.5.20210830_upNaKOvsRest_l2fc1padj01_anngenes_uniq	1190005i06rik,ahdc1,bcor,bnc2,card19,cdkn1c,chd9,col18a1,cox7c,cth,dab1,ddx58,dnmt3a,dusp6,eno1b,esrp1,etv1,etv5,fstl1,g2e3,gm19705,gramd3,hells,hmga1,hopx,igfbp2,irf1,kdm4c,lef1,lgals3,manba,meg3,myo10,nav2,nedd4,nfib,nid2,nptx2,olfr889,park7,pdk1,pdzd4,pfkp,phf21a,pitpnc1,platr10,platr5,pola1,pou3f1,qser1,rbpj,rpl10l,setx,skil,slc38a2,slc7a3,snapc3,sox11,stmn2,tcf7l1,tfdp2,timm21,tle4,trap1a,tu…
Nowotschin et al. (2019) | TE_E4.5.20210830_upNaKOcEiNvsRest_l2fc1padj01_anngenes_uniq	actb,actn4,adgrl2,afdn,ahnak,ass1,auts2,b4galt5,bc051665,basp1,baz1a,bex1,bok,cald1,capn2,cmklr1,cnn3,crim1,ctdspl,dag1,ddah1,dsp,dstn,dusp6,dusp7,eif3j1,entpd1,eomes,ets2,ezr,fam129a,fermt2,fgfbp1,fhl1,flna,fosl2,fxyd4,gata2,gata3,gng2,gprc5a,hand1,hpgd,htra1,iqgap1,itgb3,krt8,lasp1,lcp1,ldha,ldoc1,lgals1,limch1,lmo4,lrrc8d,marcksl1,msx1,mt2,mycn,myh9,myl12a,myl4,myl6,myo1c,myof,ndrg1,nek6,nfkbi…
Nowotschin et al. (2019) | TE_E4.5.20210830_upNaKOcEvsRest_l2fc1padj01_anngenes_uniq	afdn,akr1b3,ank2,basp1,cited2,ddah1,dusp6,fermt2,gm5424,irx3,mbnl2,mt2,myh10,myl12b,pdgfa,pkp2,ppp1r9a,rnpep,satb2,tfrc,timm8a1,tmsb4x
Nowotschin et al. (2019) | TE_E4.5.20210830_upNaKOvsRest_l2fc1padj01_anngenes_uniq	actb,actr2,adgrl2,adk,afap1l1,afdn,akap17b,amotl2,ank2,ankrd1,anxa3,aprt,auts2,b4galt5,bc051665,basp1,baz1a,bmp8b,cald1,capg,car4,ccdc42,cd82,cdk14,cib2,cited2,cldn4,cmklr1,cmtm8,cnn3,csrp1,dag1,dgat2,dmkn,dsp,dstn,dusp6,dusp7,dusp9,efs,eno1b,ets2,ezr,fhl1,fos,fosl2,fthl17a,gata2,gata3,gm9,iqgap1,irx3,krt18,krt19,krt7,lgals3,limch1,litaf,lpcat4,lrrc8d,lrrfip1,marcksl1,mbnl2,mbnl3,metrnl,mettl25,m…
Nowotschin et al. (2019) | PrE_E3.5.20210830_upNaKOcEiNvsRest_l2fc1padj01_anngenes_uniq	asns,crygd,marcks,pdgfra,slc1a3,snx2,sox17
Nowotschin et al. (2019) | PrE_E3.5.20210830_upNaKOcEvsRest_l2fc1padj01_anngenes_uniq	asns,dusp4,fam25c,gata6,slc1a3
Nowotschin et al. (2019) | PrE_E3.5.20210830_upNaKOvsRest_l2fc1padj01_anngenes_uniq	dusp4,fbp2,foxq1,gata6,lmo2,mpped2,sdc4,slc1a3,sox17
Nowotschin et al. (2019) | ICM_E3.5.20210830_upNaKOcEiNvsRest_l2fc1padj01_anngenes_uniq	1500009l16rik,aebp2,gpd1l,nanog,nkx6-2,ppm1a,sfn,spic
Nowotschin et al. (2019) | ICM_E3.5.20210830_upNaKOcEvsRest_l2fc1padj01_anngenes_uniq	aebp2,alppl2,bhmt,pdp2,trim43a
Nowotschin et al. (2019) | ICM_E3.5.20210830_upNaKOvsRest_l2fc1padj01_anngenes_uniq	1500009l16rik,aebp2,alppl2,bhmt,gpd1l,nkx6-2,ppm1a,rnd1,sfn
Nowotschin et al. (2019) | EPI_E3.5.20210830_upNaKOcEiNvsRest_l2fc1padj01_anngenes_uniq	aqp3,avpi1,fgf4,fn1,itpk1,jam2,kdm5b,morc1,nanog,ppp1r14d,rpp25,spp1,tdgf1,tdh,zfp42,zfp57
Nowotschin et al. (2019) | EPI_E3.5.20210830_upNaKOcEvsRest_l2fc1padj01_anngenes_uniq	jam2,morc1,tdgf1,zfp42,zfp57
Nowotschin et al. (2019) | EPI_E3.5.20210830_upNaKOvsRest_l2fc1padj01_anngenes_uniq	dusp14,sox2,zfp42
Nowotschin et al. (2019) | TE_E3.5.20210830_upNaKOcEiNvsRest_l2fc1padj01_anngenes_uniq	actn4,ahnak,ap2a2,ass1,atp1b1,auts2,bc053393,baz1a,bnip3,bok,capn2,ccdc12,cdx1,cgn,clic4,cln8,cnn3,csf3r,cystm1,ddah1,dsp,dstn,efnb2,enpep,eomes,epas1,fam129a,fmnl2,frmd4b,gata2,gata3,gng2,gprc5a,havcr1,hk2,iffo2,iqgap1,krt8,lasp1,lcp1,lgals1,limk2,marcksl1,mbp,mgll,mras,msn,msx1,mt2,myh9,myl6,myo1c,myo1e,nabp1,ndrg1,nek6,nynrin,plec,ppp1r18,pramel7,psap,ptges,ralbp1,rmnd5a,rpia,rragd,s100a10,s10…
Nowotschin et al. (2019) | TE_E3.5.20210830_upNaKOcEvsRest_l2fc1padj01_anngenes_uniq	abhd17c,akr1b8,aktip,alppl2,ank,bnip3,cfap57,cgn,cgnl1,cyp2s1,ddah1,enpep,epas1,lgals7,limk2,mbnl2,mgll,mt2,mtf2,myh10,myl12b,osbpl8,pdlim5,ppp1r3b,rnpep,slc5a6,tmsb4x,ugp2,wnt6
Nowotschin et al. (2019) | TE_E3.5.20210830_upNaKOvsRest_l2fc1padj01_anngenes_uniq	2610528j11rik,abhd17c,adh1,akr1b8,alppl2,amotl2,ank,atp1b1,atp6v0a4,auts2,baz1a,bend4,blnk,capg,ccdc42,cebpa,cfap57,cgn,cib2,cldn4,clic4,cln8,cnn3,csf3r,csrp1,cstb,cyp2s1,dsc2,dsp,dstn,dusp14,efnb2,elf3,enpep,epcam,epn3,fam107b,fgfr2,fmnl2,frmd4b,gata2,gata3,gpr137b,hk2,iffo2,il17re,iqgap1,krt18,litaf,lrrfip1,marcksl1,mbnl2,mbnl3,mbp,mid1ip1,mras,myh10,myh9,myo1e,nabp1,nek6,pank3,pdlim5,pdzk1,pdz…
