## Supplementary Table 14 for "A bipartite function of ESRRB can integrate signaling over time to balance self-renewal and differentiation"

### Sheet: Figure_5D_stats
genes adjacent to ChIP enriched peaks, condition	Markers_GeneOverlap reference	p-value	log2(OR)
NaKOcE_ChIPuniqgenes	Nowotschin et al. (2019) | PrE_E4.5	0.00111125	0.829263
NaKOcEiN_ChIPuniqgenes	Nowotschin et al. (2019) | PrE_E4.5	0.975055	-0.52842
NaKOcE_ChIPuniqgenes	Nowotschin et al. (2019) | EPI_E4.5	0.6145	-0.076383
NaKOcEiN_ChIPuniqgenes	Nowotschin et al. (2019) | EPI_E4.5	0.00451195	0.746326
NaKOcE_ChIPuniqgenes	Nowotschin et al. (2019) | TE_E4.5	0.0107807	0.764229
NaKOcEiN_ChIPuniqgenes	Nowotschin et al. (2019) | TE_E4.5	0.370346	0.121025
NaKOcE_ChIPuniqgenes	Nowotschin et al. (2019) | PrE_E3.5	0.0191103	1.86632
NaKOcEiN_ChIPuniqgenes	Nowotschin et al. (2019) | PrE_E3.5	0.456377	0.307501
NaKOcE_ChIPuniqgenes	Nowotschin et al. (2019) | ICM_E3.5	0.0494445	1.6809
NaKOcEiN_ChIPuniqgenes	Nowotschin et al. (2019) | ICM_E3.5	0.173084	0.986599
NaKOcE_ChIPuniqgenes	Nowotschin et al. (2019) | EPI_E3.5	1	NA
NaKOcEiN_ChIPuniqgenes	Nowotschin et al. (2019) | EPI_E3.5	0.154765	1.06065
NaKOcE_ChIPuniqgenes	Nowotschin et al. (2019) | TE_E3.5	0.0779394	0.522947
NaKOcEiN_ChIPuniqgenes	Nowotschin et al. (2019) | TE_E3.5	0.0982326	0.399166

### Sheet: intersections
intersection
Nowotschin et al. (2019) | PrE_E4.5.10_NaKOcEChIPuniqgenes	slc9a6,myo7a,sparc,shtn1,eno1,bend5,dnmt3b,exoc6,mydgf,amn,tram1,fgf3,slc25a4,aa986860,fdps,myo6,tfec,eps8,slc7a1,htra1,pfkl,col4a2,cgnl1,hopx,bicc1,tmem37,cited2,ctsc,rras2,hes1,hnf4a,hk2,folr1,foxa2,runx1,bbx,zic3,myo18a,ermp1
Nowotschin et al. (2019) | PrE_E4.5.10_NaKOcEiNChIPuniqgenes	dkk1,sec61g,hnf1b,hk2,spink1,plekha2,mme,elovl5,cotl1,mif,flrt3,derl3,epha2,atp2a2,glul,tbc1d13,hmgcr,dram1,maf,lama1,mvk,atp6v1b2,zic3,p4ha1,exoc6,mlec
Nowotschin et al. (2019) | EPI_E4.5.10_NaKOcEChIPuniqgenes	pfkp,eno1,dnmt3b,smarcd1,bcor,snapc3,nptx2,snrpn,hopx,spred1,nfib,cox7c,zic3,utf1
Nowotschin et al. (2019) | EPI_E4.5.10_NaKOcEiNChIPuniqgenes	etv1,pcsk1n,myo10,qser1,manba,rcor2,tcf7l1,igfbp2,trap1a,mtss1,pdk1,trh,zfp987,tle4,rbpj,mif,kdm2b,cox7c,apobec3,cdkn1c,aldh2,zfp423,bnc2,ccnd1,zfp652,kdm4c,zfp462,dusp6,nr0b1,morc1,zfp532,rpl10l,zic3,snapc3,bcor,sumo3
Nowotschin et al. (2019) | TE_E4.5.10_NaKOcEChIPuniqgenes	irx3,rsu1,shtn1,satb2,eno1,rassf3,baz1a,dstn,ets2,tspan8,myh10,ppfibp1,bc051665,afdn,htra1,errfi1,tmem37,cited2,iqgap1,lpcat4,litaf,ddah1,mpzl1,fos,ywhah,pdgfa
Nowotschin et al. (2019) | TE_E4.5.10_NaKOcEiNChIPuniqgenes	bok,crim1,slc38a1,tmsb4x,trap1a,sfmbt2,wdr1,gprc5a,cnn3,fasl,tnfrsf21,lcp1,myadm,lrrc8d,myc,ppfibp1,gng2,pdgfa,limch1,au018091,dusp6,timm8a1,fermt2,myof,slc2a1,itgb3,ezr
Nowotschin et al. (2019) | PrE_E3.5.10_NaKOcEChIPuniqgenes	tex19.2,slc1a3,pdgfra,gata6,fam168a
Nowotschin et al. (2019) | PrE_E3.5.10_NaKOcEiNChIPuniqgenes	marcks,asns,slc1a3
Nowotschin et al. (2019) | ICM_E3.5.10_NaKOcEChIPuniqgenes	trim43a,alppl2,ppm1a,aebp2
Nowotschin et al. (2019) | ICM_E3.5.10_NaKOcEiNChIPuniqgenes	ppm1a,rnd1,alg13,nkx6-2
Nowotschin et al. (2019) | EPI_E3.5.10_NaKOcEChIPuniqgenes
Nowotschin et al. (2019) | EPI_E3.5.10_NaKOcEiNChIPuniqgenes	itpk1,zfp42,ppp1r14d,morc1
Nowotschin et al. (2019) | TE_E3.5.10_NaKOcEChIPuniqgenes	myo1e,alppl2,cebpa,baz1a,dstn,prkcz,smpd1,tspan8,myh10,sord,abhd17c,stag2,cgnl1,errfi1,efnb2,iqgap1,hk2,litaf,ddah1,sgpp1,vgll4
Nowotschin et al. (2019) | TE_E3.5.10_NaKOcEiNChIPuniqgenes	bok,smad7,chka,ube2h,socs1,tmsb4x,iffo2,actr3,hk2,gprc5a,cnn3,rpia,nabp1,wipf1,mtf2,lcp1,myo1e,efnb2,lurap1l,ppp1r3b,ppp1r18,mras,ccdc12,gng2,rfk,epas1,au018091,limk2,cln8,cystm1
